# Resolving the dark matter of *ABCA4* for 1,054 Stargardt disease probands through integrated genomics and transcriptomics

**DOI:** 10.1101/817767

**Authors:** Mubeen Khan, Stéphanie S. Cornelis, Marta del Pozo-Valero, Laura Whelan, Esmee H. Runhart, Ketan Mishra, Femke Bults, Yahya AlSwaiti, Alaa AlTabishi, Elfride De Baere, Sandro Banfi, Eyal Banin, Miriam Bauwens, Tamar Ben-Yosef, Camiel J.F. Boon, L. Ingeborgh van den Born, Sabine Defoort, Aurore Devos, Adrian Dockery, Lubica Dudakova, Ana Fakin, G. Jane Farrar, Juliana Maria Ferraz Sallum, Kaoru Fujinami, Christian Gilissen, Damjan Glavač, Michael B. Gorin, Jacquie Greenberg, Takaaki Hayashi, Ymkje Hettinga, Alexander Hoischen, Carel B. Hoyng, Karsten Hufendiek, Herbert Jägle, Smaragda Kamakari, Marianthi Karali, Ulrich Kellner, Caroline C.W. Klaver, Bohdan Kousal, Tina Lamey, Ian M. MacDonald, Anna Matynia, Terri McLaren, Marcela D. Mena, Isabelle Meunier, Rianne Miller, Hadas Newman, Buhle Ntozini, Monika Oldak, Marc Pieterse, Osvaldo L. Podhajcer, Bernard Puech, Raj Ramesar, Klaus Rüther, Manar Salameh, Mariana Vallim Salles, Dror Sharon, Francesca Simonelli, Georg Spital, Marloes Steehouwer, Jacek P. Szaflik, Jennifer A. Thompson, Caroline Thuillier, Anna M. Tracewska, Martine van Zweeden, Andrea L. Vincent, Xavier Zanlonghi, Petra Liskova, Heidi Stöhr, John De Roach, Carmen Ayuso, Lisa Roberts, Bernard H.F. Weber, Claire-Marie Dhaenens, Frans P.M. Cremers

## Abstract

Missing heritability in human diseases represents a major challenge. Although whole-genome sequencing enables the analysis of coding and non-coding sequences, substantial costs and data storage requirements hamper its large-scale use to (re)sequence genes in genetically unsolved cases. The *ABCA4* gene implicated in Stargardt disease (STGD1) has been studied extensively for 22 years, but thousands of cases remained unsolved. Therefore, single molecule molecular inversion probes were designed that enabled an automated and cost-effective sequence analysis of the complete 128-kb *ABCA4* gene. Analysis of 1,054 unsolved STGD and STGD-like probands resulted in bi-allelic variations in 448 probands. Twenty-seven different causal deep-intronic variants were identified in 117 alleles. Based on *in vitro* splice assays, the 13 novel causal deep-intronic variants were found to result in pseudo-exon (PE) insertions (n=10) or exon elongations (n=3). Intriguingly, intron 13 variants c.1938-621G>A and c.1938-514G>A resulted in dual PE insertions consisting of the same upstream, but different downstream PEs. The intron 44 variant c.6148-84A>T resulted in two PE insertions that were accompanied by flanking exon deletions. Structural variant analysis revealed 11 distinct deletions, two of which contained small inverted segments. Uniparental isodisomy of chromosome 1 was identified in one proband. Integrated complete gene sequencing combined with transcript analysis, identified pathogenic deep-intronic and structural variants in 26% of bi-allelic cases not solved previously by sequencing of coding regions. This strategy serves as a model study that can be applied to other inherited diseases in which only one or a few genes are involved in the majority of cases.
