## Supplemental Table S6. Overview of all causal ABCA4 variants for "Resolving the dark matter of *ABCA4* for 1,054 Stargardt disease probands through integrated genomics and transcriptomics"

### Sheet: Supplemental_Table_S6
Supplemental_Table_S6. Overview causal ABCA4 variants in this study
Genomic position	DNA variant	Protein variant	Allele count in 1054 cases	Allele frequency in this study	Reference	Mutation type
94476467	c.5603A>T	p.(Asn1868Ile)	199	0.0944023	Webster et al, 2001; Zernant et al, 2017	Missense
94473807	c.5882G>A	p.(Gly1961Glu)	84	0.0398482	Allikmets et al, 1997	Missense
94476951;94476467	c.[5461-10T>C;5603A>T]	p.[Thr1821Aspfs*6,Thr1821Valfs*13;(Asn1868Ile)]	44	0.0208729	Klevering et al, 2005; Sangermano et al, 2016	Complex allele/NCSS
94528806;94508969	c.[1622T>C;3113C>T]	p.[(Leu541Pro;Ala1038Val)]	30	0.0142315	Rozet et al, 1998; Allikmets et al, 1997	Complex allele
94495071; 94476467	c.[4469G>A;5603A>T]	p.[(Cys1490Tyr;Asn1868Ile)]	27	0.0128083	Lewis et al, 1999; Webster et al, 2001	Complex allele
94493000	c.4539+2001G>A	p.[=,Arg1514Leufs*36]	25	0.0118596	Braun et al, 2013	Deep-intronic
94471065	c.6079C>T	p.(Leu2027Phe)	23	0.0109108	Allikmets et al, 1997	Missense
94564350	c.768G>T	p.(Leu257Valfs∗17)	19	0.00901328	Maugeri et al, 1999	Frameshift
94517254;94476467	c.[2588G>C;5603A>T]	p.[Gly863Ala,Gly863del;(Asn1868Ile)]	18	0.0085389	Allikmets et al, 1997; Webster et al, 2001	Complex allele
94476351	c.5714+5G>A	p.[=,Glu1863Leufs∗33]	18	0.0085389	Cremers et al, 1998	Non-canonical splice site
94496509	c.4253+43G>A	p.[=,Ile1377Hisfs*3]	18	0.0085389	Sangermano et al, 2019	Deep-intronic
94506901	c.3386G>T	p.(Arg1129Leu)	17	0.00806452	Allikmets et al, 1997	Missense
94517254	c.2588G>C	p.[Gly863Ala,Gly863del]	15	0.00711575	Allikmets et al, 1997	Non-canonical splice site/exonic
94495003	c.4537dup	p.(Gln1513Profs*42)	13	0.00616698	Fishman et al, 1999	Frameshift
94496666	c.4139C>T	p.(Pro1380Leu)	12	0.0056926	Lewis et al, 1999	Missense
94528266	c.1804C>T	p.(Arg602Trp)	11	0.00521822	Lewis et al, 1999	Missense
94496571	c.4234C>T	p.(Gln1412*)	11	0.00521822	Maugeri et al, 1999	Stop
94492937	c.4539+2064C>T	p.[=,Arg1514Leufs*36]	10	0.00474383	Bauwens et al, 2019	Deep-intronic
94484082	c.5196+1056A>G	p.(Met1733Valfs*3)	10	0.00474383	Braun et al, 2014	Deep-intronic
94564484	c.634C>T	p.(Arg212Cys)	8	0.00379507	Gerber et al, 1998	Missense
94568687	c.454C>T	p.(Arg152*)	7	0.00332068	Souied et al, 1999	Stop
94492973	c.4539+2028C>T	p.[=,Arg1514Leufs*36]	7	0.00332068	Albert et al, 2018	Deep-intronic
94484001	c.5196+1137G>A	p.[=,Met1733Glufs*78]	7	0.00332068	Braun et al, 2014	Deep-intronic
94526212	c.2041C>T	p.(Arg681*)	7	0.00332068	Maugeri et al, 1999	Stop
94466624	c.6320G>A	p.(Arg2107His)	7	0.00332068	Rozet et al, 1998	Missense
94564009_94564419	c.699_768+341del	p.(Gln234Phefs*5)	6	0.0028463	This study	SV
94546283	c.859-9T>C	p.[=,Phe287_Arg452del]	6	0.0028463	Sangermano et al, 2018	Non-canonical splice site
94512499	c.2894A>G	p.(Asn965Ser)	6	0.0028463	Allikmets et al, 1997	Missense
94508386	c.3259G>A	p.(Glu1087Lys)	6	0.0028463	Simonelli et al, 2000	Missense
94508323	c.3322C>T	p.(Arg1108Cys)	6	0.0028463	Rozet et al, 1998	Missense
94486794	c.5018+2T>C	p.(?)	6	0.0028463	Cideciyan et al, 2009	Canonical splice site
94480179	c.5380G>C	p.(Ala1794Pro)	6	0.0028463	Garces et al, 2018	Missense
94549781	c.769-784C>T	p.[=,Leu257Aspfs*3]	5	0.00237192	Sangermano et al, 2019	Deep-intronic
94528248	c.1822T>A	p.(Phe608Ile)	5	0.00237192	Lewis et al, 1999	Missense
94508969	c.3113C>T	p.(Ala1038Val)	5	0.00237192	Allikmets et al, 1997	Missense
94471056	c.6088C>T	p.(Arg2030*)	5	0.00237192	Lewis et al, 1999	Stop
94471055	c.6089G>A	p.(Arg2030Gln)	5	0.00237192	Lewis et al, 1999	Missense
94471037	c.6107A>G	p.(Tyr2036Cys)	5	0.00237192	Ellingford et al, 2016	Missense
94577135	c.161G>A	p.[Cys54Serfs*14,Cys54Tyr,=]	4	0.00189753	Lewis et al, 1999	Non-canonical splice site/exonic
94564548	c.571-1G>T	p.(?)	4	0.00189753	Fumagalli et al, 2001	Canonical splice site
94546118	c.1015T>G	p.(Trp339Gly)	4	0.00189753	Yatsenko et al, 2001	Missense
94506923	c.3364G>A	p.(Glu1122Lys)	4	0.00189753	Lewis et al, 1999	Missense
94490509	c.4634+1del	p.(?)	4	0.00189753	This study	Canonical splice site
94486895	c.4919G>A	p.(Arg1640Gln)	4	0.00189753	Simonelli et al, 2000	Missense
94486835	c.4979C>T	p.(Pro1660Leu)	4	0.00189753	Schulz et al, 2017	Missense
94476824	c.5578C>T	p.(Arg1860Trp)	4	0.00189753	Fujinami et al, 2013	Missense
94466426	c.6445C>T	p.(Arg2149*)	4	0.00189753	Lewis et al, 1999	Stop
94463488	c.6658C>T	p.(Gln2220*)	4	0.00189753	Maugeri et al, 2000	Stop
94577046_94577049	c.247_250dup	p.(Ser84Thrfs*16)	3	0.00142315	Simonelli et al, 2000	Frameshift
94546118;94476467	c.[1015T>G;5603A>T]	p.[(Trp339Gly;Asn1868Ile)]	3	0.00142315	Yatsenko et al, 2001; Webster et al, 2001	Complex allele
94517254;94476467;94564462	c.656G>C(;)[2588G>C;5603A>T]	p.(Arg219Thr)(;)[Gly863Ala,Gly863del;(Asn1868Ile)]	3	0.00142315	Allikmets et al, 1997; Webster et al, 2001; Jaakson et al, 2003	Complex allele
94486896;94473807	c.4918C>T(;)5882G>A	p.(Arg1640Trp)(;)(Gly1961Glu)	3	0.00142315	Rozet et al, 1998; Allikmets et al, 1997	Complex allele
94485159;94476467	c.5175dup(;)5603A>T	p.(Thr1726Aspfs*61)(;)(Asn1868Ile)	3	0.00142315	Huang et al, 2014;Webster et al, 2001	Complex allele/Protein truncating
94577010	c.286A>G	p.(Asn96Asp)	3	0.00142315	Papaioannou et al, 2000	Missense
94580645	c.67-2023T>G	p.[IIe23IIefs*30,=]	3	0.00142315	This study	Deep-intronic
94544249	c.1253T>C	p.(Phe418Ser)	3	0.00142315	Zernant et al, 2011	Missense
94528806	c.1622T>C	p.(Leu541Pro)	3	0.00142315	Rozet et al, 1998	Missense
94528780	c.1648G>A	p.(Gly550Arg)	3	0.00142315	Shroyer et al, 2001	Missense
94528224	c.1846G>A	p.(Glu616Lys)	3	0.00142315	Passerini et al, 2010	Missense
94546780	c.859-506G>C	p.[Phe287Thrfs*32,=]	3	0.00142315	Sangermano et al, 2019	Deep-intronic
94526296	c.1957C>T	p.(Arg653Cys)	3	0.00142315	Rivera et al, 2000	Missense
94526295	c.1958G>A	p.(Arg653His)	3	0.00142315	Bauwens et al, 2015	Missense
94510248	c.2971G>C	p.(Gly991Arg)	3	0.00142315	Jaakson et al, 2003	Missense
94508341	c.3304G>T	p.(Asp1102Tyr)	3	0.00142315	Fritsche et al, 2012	Missense
94497392	c.4070C>T	p.(Ala1357Val)	3	0.00142315	Noupuu et al, 2015	Missense
94496580	c.4225A>G	p.(Ile1409Val)	3	0.00142315	Schindler et al, 2010	Missense
94495078	c.4462T>C	p.(Cys1488Arg)	3	0.00142315	Lewis et al, 1999	Missense
94490567	c.4577C>T	p.(Thr1526Met)	3	0.00142315	Lewis et al, 1999	Missense
94486896	c.4918C>T	p.(Arg1640Trp)	3	0.00142315	Rozet et al, 1998	Missense
94481294	c.5312+1G>A	p.(?)	3	0.00142315	Zernant et al, 2011	Canonical splice site
94480241	c.5318C>T	p.(Ala1773Val)	3	0.00142315	Stenirri et al, 2008	Missense
94480222	c.5337C>A	p.(Tyr1779*)	3	0.00142315	Papaioannou et al, 2000	Stop
94476377	c.5693G>A	p.(Arg1898His)	3	0.00142315	Allikmets et al, 1997	Missense
94473266	c.5929G>A	p.(Gly1977Ser)	3	0.00142315	Rozet et al, 1998	Missense
94549781;94476467	c.[769-784C>T;5603A>T]	p.[=,Leu257Aspfs*3;(Asn1868Ile)]	2	0.000948767	Sangermano et al, 2019; Webster et al, 2001	Complex allele / Deep-intronic
94520682_94520689	c.2565_2572del	p.(Trp855*)	2	0.000948767	Roberts et al, 2012	Stop
94508454_94508456	c.3191-2_3191del	p.(?)	2	0.000948767	This study	Canonical splice site
94496666;94473807	c.4139C>T(;)5882G>A	p.(Pro1380Leu)(;)(Gly1961Glu)	2	0.000948767	Lewis et al, 1999; Allikmets et al, 1997	Complex allele
94463398_94463412	c.6729+5_6729+19del	p.(Phe2161Cysfs*3)	2	0.000948767	Littink et al, 2010	Non-canonical splice site
94577117	c.179C>G	p.(Ala60Gly)	2	0.000948767	This study	Missense
94568686	c.455G>A	p.(Arg152Gln)	2	0.000948767	Paloma et al, 2001	Missense
94568675	c.466A>G	p.(Ile156Val)	2	0.000948767	Papaioannou et al, 2000	Missense
94564500	c.618C>G	p.(Ser206Arg)	2	0.000948767	Birch et al, 2001	Missense
94544895	c.1222C>T	p.(Arg408*)	2	0.000948767	Birch et al, 2001	Stop
94544185	c.1317G>A	p.(Trp439*)	2	0.000948767	Rivera et al, 2000	Stop
94528774	c.1654G>A	p.(Val552Ile)	2	0.000948767	Michaelides et al, 2007	Missense
94528167	c.1903C>T	p.(Gln635*)	2	0.000948767	Rivera et al, 2000	Stop
94528164	c.1906C>T	p.(Gln636*)	2	0.000948767	Zernant et al, 2011	Stop
94528143	c.1927G>A	p.(Val643Met)	2	0.000948767	Briggs et al, 2001	Missense
94528142	c.1928T>G	p.(Val643Gly)	2	0.000948767	Rosenberg et al, 2007	Missense
94528132	c.1937+1G>A	p.(?)	2	0.000948767	Rivera et al, 2000	Canonical splice site
94528096	c.1937+37C>G	p.(Phe647*)	2	0.000948767	This study	Deep-intronic
94546914	c.859-640A>G	p.(Phe287Tyrfs*69)	2	0.000948767	This study	Deep-intronic
94527698	c.1937+435C>G	p.[=,Ser646Serfs*25]	2	0.000948767	Sangermano et al, 2019	Deep-intronic
94526265	c.1988G>A	p.(Trp663*)	2	0.000948767	Rivera et al, 2000	Stop
94526092	c.2160+1G>T	p.(?)	2	0.000948767	Tiwari et al, 2016	Canonical splice site
94522386	c.2161-8G>A	p.(His721_Val794del)	2	0.000948767	Zernant et al, 2014; Fadaie et al, 2019	Non-canonical splice site
94520690	c.2564G>A	p.(Trp855*)	2	0.000948767	Gerth et al, 2002	Stop
94466739	c.6283-78G>T	p.[=,Asp2095Aspfr*12]	2	0.000948767	This study	Deep-intronic
94509026	c.3056C>T	p.(Thr1019Met)	2	0.000948767	Rozet et al, 1998	Missense
94508330	c.3315del	p.(Lys1106Serfs*42)	2	0.000948767	This study	Frameshift
94506805	c.3482G>A	p.(Arg1161His)	2	0.000948767	Jiang et al, 2016	Missense
94502296	c.3862G>A	p.[Gly1288Ser,Ile1272Valfs*101]	2	0.000948767	This study	Non-canonical splice site/exonic
94496583	c.4222T>C	p.(Trp1408Arg)	2	0.000948767	Lewis et al, 1999	Missense
94496548	c.4253+4C>T	p.(Ile1377Hisfs*3)	2	0.000948767	Sangermano et al, 2018	Non-canonical splice site
94496547	c.4253+5G>A	p.(Ile1377Hisfs*3)	2	0.000948767	Sangermano et al, 2018	Non-canonical splice site
94495003	c.4537del	p.(Gln1513Argfs*13)	2	0.000948767	Aguirre et al, 2008	Frameshift
94487436	c.4736_4739del	p.(Phe1579*)	2	0.000948767	This study	Stop
94487193	c.4848+3A>G	p.[Gly1592_Lys1616del,=]	2	0.000948767	This study	Non-canonical splice site
94485257	c.5077G>A	p.(Val1693Ile)	2	0.000948767	Webster et al, 2001	Missense
94485221	c.5113C>T	p.(Arg1705Trp)	2	0.000948767	Ernest et al, 2009	Missense
94485137	c.5196+1G>A	p.(?)	2	0.000948767	Allikmets et al, 1997	Canonical splice site
94474432	c.5715-5T>G	p.[Thr1821Serfs*34,=]	2	0.000948767	Zernant et al, 2014; Fadaie et al, 2019	Non-canonical splice site
94474323	c.5819T>C	p.(Leu1940Pro)	2	0.000948767	Paloma et al, 2001	Missense
94473287	c.5908C>T	p.(Leu1970Phe)	2	0.000948767	Allikmets et al, 1997	Missense
94471062	c.6082A>G	p.(Thr2028Ala)	2	0.000948767	This study	Missense
94466422	c.6449G>A	p.(Cys2150Tyr)	2	0.000948767	Fishman et al, 1999	Missense
94586555_94586556	c.46_47del	p.(Thr16Profs*37)	1	0.000474383	This study	Frameshift
94577010;94476467	c.286A>G(;)5603A>T	p.(Asn96Asp)(;)(Asn1868Ile)	1	0.000474383	Papaioannou et al, 2000; Webster et al, 2001	Complex allele
94577010;94476467	c.[286A>G;5603A>T]	p.[(Asn96Asp);(Asn1868Ile)]	1	0.000474383	Papaioannou et al, 2000; Webster et al, 2001	Complex allele
94568687;94502720	c.454C>T(;)3794C>G	p.(Arg152*)(;)(Ser1265Cys)	1	0.000474383	Souied et al, 1999; This study	Complex allele/Protein truncating
94568687;94467548	c.[454C>T;6148G>C]	p.[Arg152*;Val2050Leu]	1	0.000474383	Souied et al, 1999; Allikmets et al, 1997	Complex allele/Protein truncating
94568686;94508323;94476467;94466624	c.[455G>A;3322C>T;5603A>T;6320G>A]	p.[(Arg152Gln);(Arg1108Cys);(Asn1868Ile);(Arg2107His)]	1	0.000474383	Paloma et al, 2001; Rozet et al, 1998; Webster et al, 2001; Rozet et al, 1998	Complex allele
94564544;94506943	c.574G>A(;)3344T>C	p.(Ala192Thr)(;)(Met1115Thr)	1	0.000474383	Birch et al, 2001; This study	Complex allele
94562911_94569917	c.443-1219_768+1439del	p.(Gly148Alafs*23)	2	0.000948767	This study	SV
94561288_94565348	c.571-801_768+3062del	p.(Phe191_Val256del)	1	0.000474383	This study	SV
94546183;94476467;94467548	c.[950delG;5603A>T;6148G>C]	p.[(Gly317Alafs*37;Asn1868Ile;Val2050Leu)]	1	0.000474383	Schindler et al, 2010; Webster et al, 2001; Allikmets et al, 1997	Complex allele/Protein truncating
94546047;94476467	c.1086T>A(;)5603A>T	p.(Tyr362*)(;)(Asn1868Ile)	1	0.000474383	Rivera et al, 2000; Webster et al, 2001	Complex allele/Protein truncating
94544977;94473807	c.[1140T>A;5882G>A]	p.[(Asn380Lys;Gly1961Glu)]	1	0.000474383	Webster et al, 2001; Allikmets et al, 2017	Complex allele
94543441;94493000	c.1359T>G(;)4539+2001G>A	p.(Asp453Glu)(;)[=,Arg1514Leufs*36]	1	0.000474383	This study; Braun et al, 2013	Complex allele / Deep-intronic
94528265;94488941	c.[1805G>T;4667+1G>A]	p.[(Arg602Leu);(?)]	1	0.000474383	This study; Stenirri et al, 2004	Complex allele/Protein truncating
94528152;94476467	c.1918C>G(;)5603A>T	p.(Pro640Ala)(;)(Asn1868Ile)	1	0.000474383	Schulz et al, 2017; Webster et al, 2001	Complex allele
94527518_94529906	c.1555-1033_1937+615delinsAGC	p.(?)	1	0.000474383	This study	SV
94526398_94532364	c.1555-3491_1938-83delins1734_1761-107inv	p.(?)	1	0.000474383	This study	SV
94522479_94531301	c.1555-2428_2161-101delins2160+7_2160+230invATGAATGins	p.(?)	1	0.000474383	This study	SV
94522234_94522248	c.2291_2305del	p.(Cys764_Ile768del)	1	0.000474383	Chen et al, 2011	exonic del
94520823;94476467	c.2431C>T(;)5603A>T	p.(Arg811Cys)(;)(Asn1868Ile)	1	0.000474383	Singh et al, 2014; Webster et al, 2001	Complex allele
94520771;94520773	c.[2483C>T;2481del]	p.[(Pro828Leu;Thr829Argfs*14)]	1	0.000474383	This study; This study	Complex allele
94520705;94473807	c.[2549A>G;5882G>A]	p.[(Tyr850Cys;Gly1961Glu)]	1	0.000474383	Oldani et al, 2012; Allikmets et al, 1997	Complex allele
94517960;94476467	c.2588-706C>T(;)5603A>T	p.(Gly863Alafs*3)(;)(Asn1868Ile)]	1	0.000474383	This study; Webster et al, 2001	Complex allele / Deep-intronic
94517254;94508356;94476467	c.[2588G>C;3289A>T;5603A>T]	p.[Gly863Ala,Gly863del;(Arg1097*);(Asn1868Ile)]	1	0.000474383	Allikmets et al, 1997; Fujinami et al, 2013; Webster et al, 2001	Complex allele/Protein truncating
94512505;94476467	c.2888del(;)5603A>T	p.(Gly963Alafs*14)(;)(Asn1868Ile)	1	0.000474383	Paloma et al, 2001; Webster et al, 2001	Complex allele/Protein truncating
94510227	c.2992dup	p.(Leu998Profs*25)	1	0.000474383	This study	Frameshift
94508434_94508435;94476467	c.[3210_3211dup;5603A>T]	p.[(Ser1071Cysfs*14;Asn1868Ile)]	1	0.000474383	Allikmets et al, 1997	Complex allele/Protein truncating
94508434_94508435	c.3210_3211dup	p.(Ser1071Cysfs*14)	1	0.000474383	Allikmets et al, 1997	Frameshift
94506901;94476467	c.3386G>A(;)5603A>T	p.(Arg1129His)(;)(Asn1868Ile)	1	0.000474383	Fujinami et al, 2013; Webster et al, 2001	Complex allele
94505674_94505677	c.3529_3532dup	p.(Ser1178Metfs*6)	1	0.000474383	Rivera et al, 2000	Frameshift
94496583;94486896	c.4222T>C(;)4918C>T	p.(Trp1408Arg)(;)(Arg1640Trp)	2	0.000948767	Lewis et al, 1999; Rozet et al, 1998	Complex allele
94496509;94487463	c.4253+43G>A(;)4712T>A	p.[=,Ile1377Hisfs*3](;)(Ile1571Asn)	1	0.000474383	Zernant et al, 2018; This study	Complex allele / Deep-intronic
94496509;94476467	c.[4253+43G>A;5603A>T]	p.[=,Ile1377Hisfs*3;(Asn1868Ile)]	1	0.000474383	Zernant et al, 2018; Webster et al, 2001	Complex allele / Deep-intronic
94496509;94476467	c.4253+43G>A(;)5603A>T	p.[=,Ile1377Hisfs*3](;)(Asn1868Ile)	1	0.000474383	Zernant et al, 2018; Webster et al, 2001	Complex allele / Deep-intronic
94495077;94476467	c.4463G>A(;)5603A>T	p.(Cys1488Tyr)(;)(Asn1868Ile)	1	0.000474383	Rivera et al, 2000; Webster et al, 2001	Complex allele
94473807	c.5882G>A	p.(Gly1961Glu)	1	0.000474383	Allikmets et al, 1997	Missense
94487503_94496279	c.4254-197_4672delinsGCTTTTT	p.(?)	1	0.000474383	This study	SV
94487479;94476467	c.[4696C>T;5603A>T]	p.[(Leu1566Phe;Asn1868Ile)])	1	0.000474383	Nassissi et al, 2018; Webster et al, 2001	Complex allele
94486895;94476467	c.[4919G>A;5603A>T]	p.[(Arg1640Gln;Asn1868Ile)]	1	0.000474383	Simonelli et al, 2000; Webster et al, 2001	Complex allele
94486888;94485276_94485290	c.[4926C>G;5044_5058del]	p.[(Ser1642Arg);(Val1682_Val1686del)]	1	0.000474383	Birch et al, 2001; Allikmets et al, 1997	Complex allele
94480208_94480209	c.5350_5351insGA	p.(Leu1784Argfs*47)	1	0.000474383	This study	Frameshift
94476830;94476467	c.5572T>A(;)5603A>T	p.(Tyr1858Asn)(;)(Asn1868Ile)	1	0.000474383	This study; Webster et al, 2001	Complex allele
94476467;94473807	c.5603A>T(;)5882G>A	p.(Asn1868Ile)(;)(Gly1961Glu)	1	0.000474383	Webster et al, 2001; Allikmets et al, 2017	Complex allele
94476467;94467541	c.5603A>T(;)6155del	p.(Asn1868Ile)(;)(Asn2052Thrfs*9)	1	0.000474383	Webster et al, 2001; Van Huet et al, 2015	Complex allele
94473807;94566773	c.5882G>A(;)570+1798A>G	p.(Gly1961Glu)(;)(Phe191Leufs*6)	1	0.000474383	Allikmets et al, 1997; This study	Complex allele / Deep-intronic
94473807;94467480	c.5882G>A(;)6216T>G	p.(Gly1961Glu)(;)(Ser2072Arg)	2	0.000948767	Allikmets et al, 1997; This study	Complex allele
94471056;94476467	c.6088C>T(;)5603A>T	p.(Arg2030*)(;)(Asn1868Ile)	1	0.000474383	Lewis et al, 1999; Webster et al, 2001	Complex allele/Protein truncating
94470240_94472532	c.6005+658_6147+757delinsTTTAACAGTGTT	p.(?)	1	0.000474383	This study	SV
94466634_94466635	c.6309_6310del	p.(Gln2104Glyfs*30)	1	0.000474383	This study	Frameshift
94466619_94466625	c.6319_6325del	p.(Arg2107Cysfs*6)	1	0.000474383	Zernant et al, 2011	Frameshift
94463566_94463601	c.6545_6580del	p.(Leu2182_Phe2193del)	1	0.000474383	Lewis et al, 1999	exonic del
94463544_94463545	c.6601_6602del	p.(Arg2201Alafs*49)	1	0.000474383	Maugeri et al, 2000	Frameshift
94463425;94476467	c.6721C>G(;)5603A>T	p.(Leu2241Val)(;)(Asn1868Ile)	1	0.000474383	Stenirri et al, 2004; Webster et al, 2001	Complex allele
94458793_94514513	c.(2653+1_2654-1)_(*1_?)del	p.(Gly885Valfs*71)	1	0.000474383	This study	SV
94458793_94461751	c.(6729+1_6730-1)_(*1_?)del	p.(Val2244*)	1	0.000474383	This study	SV
94466663_94466664	c.6283-3_6283-2delinsAG	p.(?)	1	0.000474383	Schulz et al, 2017	Canonical splice site
94586549	c.53G>A	p.(Arg18Gln)	1	0.000474383	Nassissi et al, 2018	Missense
94578618	c.71G>A	p.(Arg24His)	1	0.000474383	Lewis et al, 1999	Missense
94578597	c.92G>A	p.(Trp31*)	1	0.000474383	This study	Stop
94578567	c.122G>A	p.(Trp41*)	1	0.000474383	Jaakson et al, 2003	Stop
94578527	c.160+2T>C	p.(?)	1	0.000474383	Zernant et al, 2011	Canonical splice site
94577102	c.194G>A	p.(Gly65Glu)	1	0.000474383	Fishman et al, 1999	Missense
94577010	c.286A>C	p.(Asn96His)	1	0.000474383	Papaioannou et al, 2000	Missense
94577009	c.287del	p.(Asn96Thrfs*19)	1	0.000474383	Corton et al, 2013	Frameshift
94574256	c.319C>T	p.(Arg107*)	1	0.000474383	Burke et al, 2010	Stop
94574147	c.428C>T	p.(Pro143Leu)	1	0.000474383	Jaakson et al, 2003	Missense
94568581	c.560G>A	p.(Arg187His)	1	0.000474383	Aguirre-Lamban et al, 2009	Missense
94564529	c.589G>C	p.(Asp197His)	1	0.000474383	This study	Missense
94564460	c.658C>T	p.(Arg220Cys)	1	0.000474383	Webster et al, 2001	Missense
94564383	c.735T>G	p.(Tyr245*)	1	0.000474383	Stenirri et al, 2004	Stop
94564366	c.752del	p.(Phe251Serfs*11)	1	0.000474383	This study	Frameshift
94548932	c.834del	p.(Asp279Ilefs*21)	1	0.000474383	This study	Frameshift
94546265	c.868C>T	p.(Arg290Trp)	1	0.000474383	Briggs et al, 2001	Missense
94546264	c.869G>A	p.(Arg290Gln)	1	0.000474383	This study	Missense
94546183	c.950del	p.(Gly317Alafs*57)	1	0.000474383	Schindler et al, 2010	Frameshift
94546117	c.1016G>T	p.(Trp339Leu)	1	0.000474383	This study	Missense
94546047	c.1086T>A	p.(Tyr362*)	1	0.000474383	Rivera et al, 2000	Stop
94544936	c.1181T>A	p.(Leu394Gln)	1	0.000474383	This study	Missense
94544209	c.1293G>C	p.(Trp431Cys)	1	0.000474383	This study	Missense
94544200	c.1302del	p.(Gln437Argfs*12)	1	0.000474383	Boulanger-Scemama et al, 2015	Frameshift
94543445	c.1357-2A>G	p.(?)	1	0.000474383	Schulz et al, 2017	Canonical splice site
94543269	c.1531C>T	p.(Arg511Cys)	2	0.000948767	Zernant et al, 2011	Missense
94543243	c.1554+3A>T	p.[Asp453_Glu518del,=]	1	0.000474383	This study	Non-canonical splice site
94528867	c.1561del	p.(Val521Serfs*47)	1	0.000474383	Xin et al, 2015	Frameshift
94528815	c.1613C>A	p.(Ala538Asp)	1	0.000474383	Michaelides et al, 2007	Missense
94528785	c.1643G>A	p.(Trp548*)	1	0.000474383	Weisschuh et al, 2016	Stop
94528784	c.1644G>A	p.(Trp548*)	1	0.000474383	Stone et al, 2017	Stop
94528761	c.1667T>G	p.(Met556Arg)	1	0.000474383	This study	Missense
94528751	c.1677G>A	p.(Trp559*)	1	0.000474383	This study	Stop
94528714	c.1714C>T	p.(Arg572*)	1	0.000474383	Stenirri et al, 2008	Stop
94528698	c.1730T>A	p.(Val577Glu)	1	0.000474383	This study	Missense
94528679	c.1749G>C	p.(Lys583Asn)	1	0.000474383	Fujinami et al, 2013	Missense
94528667	c.1760+1G>A	p.(?)	1	0.000474383	Khan et al, 2019	Canonical splice site
94528666	c.1760+2T>G	p.(?)	1	0.000474383	Fukui et al, 2002	Canonical splice site
94528304	c.1766G>C	p.(Trp589Ser)	1	0.000474383	This study	Missense
94528277	c.1793T>G	p.(Val598Gly)	1	0.000474383	Schulz et al, 2017	Missense
94528251	c.1819G>C	p.(Gly607Arg)	1	0.000474383	Bravo-Gil et al, 2016	Missense
94528226	c.1844T>C	p.(Val615Ala)	1	0.000474383	Paavo et al, 2018	Missense
94526295	c.1958G>T	p.(Arg653Leu)	1	0.000474383	This study	Missense
94526289	c.1964T>G	p.(Phe655Cys)	1	0.000474383	Downs et al, 2007	Missense
94526196	c.2057T>C	p.(Leu686Ser)	1	0.000474383	Paloma et al, 2001	Missense
94522302	c.2237T>A	p.(Met746Lys)	1	0.000474383	This study	Missense
94522296	c.2243delinsTT	p.(Cys748Phefs*18)	1	0.000474383	This study	Frameshift
94522192	c.2347C>T	p.(Gln783*)	1	0.000474383	This study	Stop
94520733	c.2521C>A	p.(Gln841Lys)	1	0.000474383	Aguirre-Lamban et al, 2009	Missense
94520708	c.2546T>C	p.(Val849Ala)	1	0.000474383	Webster et al, 2001	Missense
94520705	c.2549A>G	p.(Tyr850Cys)	1	0.000474383	Oldani et al, 2012	Missense
94520683	c.2571del	p.(Asp858Ilefs*43)	1	0.000474383	Rozet et al, 1998	Frameshift
94520665	c.2587+2T>C	p.(?)	1	0.000474383	Zaneveld et al, 2015	Canonical splice site
94517229	c.2613G>A	p.(Trp871*)	1	0.000474383	Jespersgaard et al, 2019	Stop
94517225	c.2617T>C	p.(Phe873Leu)	1	0.000474383	Webster et al, 2001	Missense
94514521	c.2654-8T>G	p.[Gly863Valfs*47,=]	1	0.000474383	Zernant et al, 2014	Non-canonical splice site
94514477	c.2690C>T	p.(Thr897Ile)	1	0.000474383	Simonelli et al, 2000	Missense
94512619	c.2774G>A	p.(Trp925*)	1	0.000474383	This study	Stop
94512602	c.2791G>A	p.(Val931Met)	1	0.000474383	Allikmets et al, 1997	Missense
94512505	c.2888del	p.(Gly963Alafs*14)	1	0.000474383	Paloma et al, 2001	Frameshift
94510253	c.2966T>C	p.(Val989Ala)	1	0.000474383	Briggs et al, 2001	Missense
94577158	c.161-23T>G	p.[=,Cys54Serfs*14]	1	0.000474383	Bauwens et al, 2019	Deep-intronic
94509011	c.3071T>A	p.(Met1024Lys)	1	0.000474383	This study	Missense
94508993	c.3089T>A	p.(Leu1030Gln)	1	0.000474383	This study	Missense
94508933	c.3149G>A	p.(Gly1050Asp)	1	0.000474383	Fumagalli et al, 2001	Missense
94508433	c.3212C>T	p.(Ser1071Leu)	1	0.000474383	Lewis et al, 1999	Missense
94508412	c.3233G>A	p.(Gly1078Glu)	1	0.000474383	Ernest et al, 2009	Missense
94508373	c.3272G>A	p.(Gly1091Glu)	1	0.000474383	Rozet et al, 1998	Missense
94508353	c.3292C>T	p.(Arg1098Cys)	1	0.000474383	Rivera et al, 2000	Missense
94508349	c.3296C>G	p.(Ser1099*)	1	0.000474383	Passerini et al, 2010	Stop
94506959	c.3329-1G>A	p.(?)	1	0.000474383	This study	Canonical splice site
94506952	c.3335C>A	p.(Thr1112Asn)	1	0.000474383	Maugeri et al, 1999	Missense
94506910	c.3377T>C	p.(Leu1126Pro)	1	0.000474383	Zernant et al, 2014	Missense
94506898	c.3389T>C	p.(Ile1130Thr)	1	0.000474383	Jiang et al, 2016	Missense
94502906	c.3608G>A	p.[Gly1203Glu,Gly1203Aspfs*10]	1	0.000474383	Khan et al, 2019	Non-canonical splice site/exonic
94502847	c.3667dup	p.(Glu1223Glyfs*14)	1	0.000474383	This study	Frameshift
94502832	c.3682G>A	p.(Glu1228Lys)	1	0.000474383	This study	Missense
94502701	c.3813G>C	p.(Glu1271Asp)	1	0.000474383	Lambertus et al, 2015	Missense
94502295	c.3862+1G>A	p.(?)	1	0.000474383	Briggs et al, 2001	Canonical splice site
94549781	c.769-784C>T	p.[=,Leu257Aspfs*3]	1	0.000474383	Sangermano et al, 2019	Deep-intronic
94497588	c.3874C>T	p.(Gln1292*)	1	0.000474383	Ernest et al, 2009	Stop
94497519	c.3943C>T	p.(Gln1315*)	1	0.000474383	Riveiro-Alvarez et al, 2013	Stop
94496679	c.4129-3C>T	p.[=,Ile1377Hisfs*3,Gly1288Aspfs*45]	1	0.000474383	This study	Non-canonical splice site
94496610	c.4195G>A	p.(Glu1399Lys)	1	0.000474383	Rivera et al, 2000	Missense
94496557	c.4248C>A	p.(Phe1416Leu)	1	0.000474383	Zernant et al, 2011	Missense
94549785	c.769-788A>T	p.(Leu257Aspfs*3)	1	0.000474383	This study	Deep-intronic
94546820	c.859-546G>A	p.[Phe287Tyrfs*33,=]	1	0.000474383	This study	Deep-intronic
94496080	c.4256T>C	p.(Met1419Thr)	1	0.000474383	Downs et al, 2007	Missense
94496039	c.4297G>A	p.(Val1433Ile)	1	0.000474383	Lewis et al, 1999	Missense
94496020	c.4316G>A	p.(Gly1439Asp)	1	0.000474383	Lewis et al, 1999	Missense
94496016	c.4320del	p.(Phe1440Leufs*6)	1	0.000474383	Mullins et al ,2012	Frameshift
94495989	c.4347G>T	p.(Trp1449Cys)	1	0.000474383	Schulz et al, 2017	Missense
94490612;94526934	c.5882G>A(;)1938-619A>G	p.(Gly1961Glu)(;)p.[Phe647Alafs*22,=]	1	0.000474383	Allikmets et al, 1997; Zernant et al, 2014; Fadaie et al, 2019	Deep-intronic
94526936	c.1938-621G>A	p.[=,Phe647Alafs*22,Phe647Serfs*22]	1	0.000474383	This study	Deep-intronic
94495177	c.4363T>C	p.(Cys1455Arg)	1	0.000474383	Rosenberg et al, 2007	Missense
94495083	c.4457C>T	p.(Pro1486Leu)	1	0.000474383	Lewis et al, 1999	Missense
94495071	c.4469G>A	p.(Cys1490Tyr)	1	0.000474383	Lewis et al, 1999	Missense
94495021	c.4519G>A	p.(Gly1507Arg)	1	0.000474383	Fujinami et al, 2013	Missense
94495000	c.4539+1G>C	p.(?)	1	0.000474383	This study	Canonical splice site
94495923	c.4352+61G>A	p.[Glu1452*,=]	1	0.000474383	Zernant et al, 2014; Fadaie et al, 2019	Deep-intronic
94526829	c.1938-514A>G	p.[Phe647Serfs*155,Phe647Serfs*22]	1	0.000474383	This study	Deep-intronic
94511126	c.2919-826T>A	p.(Leu973Phefs*1)	1	0.000474383	Zernant et al, 2014; Fadaie et al, 2019	Deep-intronic
94490612	c.4540-8T>A	p.(Gln1513insProGln)	1	0.000474383	This study	Non-canonical splice site
94490511	c.4633A>G	p.(Ser1545Gly)	1	0.000474383	This study	Missense
94490508	c.4634+2T>C	p.(?)	1	0.000474383	This study	Canonical splice site
94509799	c.3050+370C>T	p.(Leu1018Glufs*4)	1	0.000474383	Zernant et al, 2014; Fadaie et al, 2019	Deep-intronic
94487488	c.4687G>A	p.(Gly1563Arg)	1	0.000474383	This study	Missense
94487469	c.4706del	p.(Val1569Alafs*12)	1	0.000474383	This study	Frameshift
94487455	c.4720G>T	p.(Glu1574*)	1	0.000474383	Maia-Lopes et al, 2009	Stop
94487441	c.4734del	p.(Leu1580*)	1	0.000474383	Zernant et al, 2011	Stop
94487235	c.4809del	p.(Asp1604Ilefs*6)	1	0.000474383	This study	Frameshift
94487213	c.4831del	p.(Thr1611Leufs*51)	1	0.000474383	This study	Frameshift
94487195	c.4848+1G>T	p.(?)	1	0.000474383	This study	Canonical splice site
94486905	c.4909G>A	p.(Ala1637Thr)	1	0.000474383	Webster et al, 2001	Missense
94486850	c.4964C>T	p.(Thr1655Ile)	1	0.000474383	This study	Missense
94485275	c.5059A>T	p.(Ile1687Phe)	1	0.000474383	Stenirri et al, 2007	Missense
94485269	c.5065T>C	p.(Ser1689Pro)	1	0.000474383	Rivera et al, 2000	Missense
94485185	c.5149G>T	p.(Gly1717*)	1	0.000474383	This study	Stop
94485157	c.5177C>A	p.(Thr1726Asn)	1	0.000474383	Zernant et al, 2011	Missense
94485145	c.5189G>A	p.(Trp1730*)	1	0.000474383	Schulz et al, 2017	Stop
94485137	c.5196+1G>T	p.(?)	1	0.000474383	Westeneng-van Haaften et al, 2012	Canonical splice site
94498663	c.3863-1064A>G	p.[=,PE ins]	1	0.000474383	This study	Deep-intronic
94481372	c.5235C>G	p.(Ile1745Met)	1	0.000474383	This study	Missense
94481296	c.5311G>A	p.(Gly1771Arg)	1	0.000474383	Weisschuh et al, 2016	Missense
94480248	c.5313-2del	p.(?)	1	0.000474383	This study	Canonical splice site
94480155	c.5404A>G	p.(Ile1802Val)	1	0.000474383	This study	Missense
94480098	c.5460+1G>A	p.(?)	1	0.000474383	Rivera et al, 2000	Canonical splice site
94476947	c.5461-6T>G	p.(Thr1821Aspfs*6)	1	0.000474383	This study	Non-canonical splice site
94476893	c.5509C>T	p.(Pro1837Ser)	1	0.000474383	This study	Missense
94476875	c.5527C>T	p.(Arg1843Trp)	1	0.000474383	Lewis et al, 1999	Missense
94476853	c.5549T>C	p.(Leu1850Pro)	1	0.000474383	Aguirre-Lamban et al, 2010	Missense
94476430	c.5640T>A	p.(Phe1880Leu)	1	0.000474383	This study	Missense
94476428	c.5642C>T	p.(Ala1881Val)	1	0.000474383	Testa et al, 2012	Missense
94473786	c.5898+5G>A	p.[=,Cys1967Valfs*24]	1	0.000474383	This study	Non-canonical splice site
94471067	c.6077T>C	p.(Leu2026Pro)	1	0.000474383	Schulz et al, 2017	Missense
94471056	c.6088C>T	p.(Arg2030*)	1	0.000474383	Lewis et al, 1999	Stop
94471032	c.6112C>T	p.(Arg2038Trp)	1	0.000474383	Allikmets et al, 1997	Missense
94489769	c.4634+741A>G	p.[Ser1545Serfs*51,=]	1	0.000474383	This study	Deep-intronic
94467548	c.6148G>C	p.(Val2050Leu)	1	0.000474383	Allikmets et al, 1997	Missense
94467507	c.6189C>A	p.(Tyr2063*)	1	0.000474383	This study	Stop
94467481	c.6215G>A	p.(Ser2072Asn)	1	0.000474383	Fujinami et al, 2015	Missense
94467475	c.6221G>A	p.(Gly2074Asp)	1	0.000474383	Consugar et al, 2015	Missense
94467467	c.6229C>T	p.(Arg2077Trp)	1	0.000474383	Allikmets et al, 1997	Missense
94467442	c.6254T>C	p.(Leu2085Pro)	1	0.000474383	This study	Missense
94467632	c.6148-84A>T	p.[=,Val2050Valfs*68,Ile2003Hisfs*30, Val2050_Leu2094del]	1	0.000474383	This study	Deep-intronic
94467351-94463600	c.6282+63_6546del	p.(Asp2095_Leu2182del)	1	0.000474383	This study	SV
94466628	c.6316C>T	p.(Arg2106Cys)	1	0.000474383	Allikmets et al, 1997	Missense
94466624	c.6320G>C	p.(Arg2107Pro)	1	0.000474383	Riveiro-Alvarez et al, 2009	Missense
94466592	c.6352del	p.(Arg2118Glufs*27)	1	0.000474383	September et al, 2004	Frameshift
94466564	c.6380C>T	p.(Ser2127Phe)	1	0.000474383	This study	Missense
94466555	c.6386+3A>G	p.[Ser2129Serfs*29, Val2114Hisfs*4,=]	1	0.000474383	This study	Non-canonical splice site
94466474	c.6397T>C	p.(Cys2133Arg)	1	0.000474383	This study	Missense
94466461	c.6410G>A	p.(Cys2137Tyr)	1	0.000474383	Aguirre-Lamban et al, 2009	Missense
94466425	c.6446G>T	p.(Arg2149Leu)	1	0.000474383	Fumagalli et al, 2001	Missense
94466399	c.6472A>G	p.(Lys2158Glu)	1	0.000474383	This study	Missense
94463667	c.6480-1G>T	p.(?)	1	0.000474383	Jiang et al, 2016	Canonical splice site
94463529	c.6617T>A	p.(Leu2206His)	1	0.000474383	This study	Missense
94463428	c.6718A>G	p.(Thr2240Ala)	1	0.000474383	Downs et al, 2007	Missense
94461752	c.6730-1G>C	p.(?)	1	0.000474383	Downes et al, 2012	Canonical splice site
94461693	c.6788G>C	p.(Arg2263Pro)	1	0.000474383	This study	Missense
94461663	c.6816+2T>A	p.(?)	1	0.000474383	This study	Canonical splice site
			1144
The variants highlighted in bold red font are novel
