## Supplemental Table S16. Overview of all published causal deep-intronic ABCA4 variants for "Resolving the dark matter of *ABCA4* for 1,054 Stargardt disease probands through integrated genomics and transcriptomics"

### Sheet: Supplemental_Table_S16
Supplemental_Table_S16. Overview of all published causal deep-intronic variants
						Braun et al, 2013		Zernant et al, 2014		Bauwens et al, 2015		Bax et al, 2015		Schulz et al, 2017		Zernant et al, 2018		Sangermano et al, 2019		Bauwens et al, 2019		Khan et al, 2019		Nassisi et al, 2019		This study
Genomic position (hg 19)	DNA variant	RNA effect	% of mutant RNA	Protein variant	References	Allele count	Number of alleles tested	Allele count	Number of alleles tested	Allele count	Number of alleles tested	Allele count	Number of alleles tested	Allele count	Number of alleles tested	Allele count	Number of alleles tested	Allele count	Number of alleles tested	Allele count	Number of alleles tested	Allele count	Number of alleles tested	Allele count	Number of alleles tested	Allele count	Number of alleles tested	Total allele count	Total allele number tested	gnomAD_AF	gnomAD-NFE_AF
94580645	c.67-2023T>G	r.[66_67ins67-2266_67-2024,=]	67	p.[IIe23IIefs*30,=]	Zernant et al, 2014, this study			1	466																	3	2108	1	2574	-	-
94577158	c.161-23T>G	r.[=,161_302del]	50	p.[=,Cys54Serfs*14]	Bauwens et al, 2019															1	198					1	2108	2	2306	-	-
94566773	c.570+1798A>G	r.570_571ins570+1733_570+1797	100	p.(Phe191Leufs*6)	Zernant et al, 2014, this study			2	466																	1	2108	2	2574	6.367e-05	-
94549785	c.769-788A>T	r.768_769ins769-778_769-617	100	p.(Leu257Aspfs*3)	This study																					1	2108	1	2108	-	-
94549781	c.769-784C>T	r.[=,768_769ins769-617_769-778]	100	p.[=,Leu257Aspfs*3]	Sangermano et al, 2019; Bauwens et al, 2019; Khan et al, 2019													7	78	3	198	4	822			8	2108	22	3206	0.002833	0,004147
94546914	c.859-640A>G	r.858_859ins859-685_859-640	100	p.(Phe287Tyrfs*69)	This study																					2	2108	2	2108	-	-
94546820	c.859-546G>A	r.[858_859ins859-545_859-685,=]	64	p.[Phe287Tyrfs*33,=]	This study																					1	2108	1	2108	-	-
94546814	c.859-540C>G	r.858_859ins859-545_859-685	100	p.(Phe287Tyrfs*33)	Bauwens et al, 2019															1	198					0	2108	1	2306	-	-
94546780	c.859-506G>C	r.[858_859ins859-503_859-447,=]	76	p.[Phe287Thrfs*32,=]	Sangermano et al, 2019													3	78							3	2108	6	2186	-	-
94528096	c.1937+37C>G	r.1937_1938ins1938+1_1938+36	100	p.(Phe647*)	This study																					2	2108	2	2108
94527698	c.1937+435C>G	r.[=,1937_1938ins1937+396_1937+529]	9	p.[=,Ser646Serfs*25]	Sangermano et al, 2019													2	78							2	2108	4	2186	-	-
94526936	c.1938-621G>A	r.1937_1938ins[=,1938-797_1938-624, 1937+396_1937+529;1938-797_1938-624]	7	p.[=,Phe647Alafs*22,Phe647Serfs*22]	This study																					1	2108	1	2108	-	-
94526934	c.1938-619A>G	r.1937_1938ins[1938-797_1938-624, 1937+396_1937+529;1938-797_1938-624,=]	88	p.[Phe647Alafs*22,Phe647Serfs*22,=]	Zernant et al, 2014; Fadaie et al, 2019			1	466																	1	2108	2	2574	-	-
94526829	c.1938-514A>G	r.1937_1938ins[1938-623_1938-515, 1937+396_1937+529;1938-623_1938-515,=]	87	p.[Phe647Serfs*155,Phe647Serfs*22,=]	This study																					1	2108	1	2108	-	-
94517960	c.2588-706C>T	r.[2587_2588ins2588-839_2588-708,=]	95	p.[Gly863Alafs*3,=]	This study																					1	2108	1	2108	-	-
94511126	c.2919-826T>A	r.[2918_2919ins2919-957_2919-825,=]	83	p.[Leu973Phefs*1,=]	Zernant et al, 2014; Fadaie et al, 2019			1	466																	1	2108	2	2574	-	-
94509799	c.3050+370C>T	r.3050_3051ins3050+164_3050+368	100	p.(Leu1018Glufs*4)	Zernant et al, 2014; Fadaie et al, 2019			1	466																	1	2108	2	2574	-	-
94498663	c.3863-1064A>G	splice defect	30		This study																					1	2108	1	2108	-	-
94496509	c.4253+43G>A	r.[=,4129_4253del]	37	p.[=,Ile1377Hisfs*3]	Zernant et al, 2018; Sangermano et al, 2019; Bauwens et al, 2019; Khan et al, 2019											30	2310	9	78	8	198	28	822	4	140	21	2108	100	5656	0.004719	0,006030
94495923	c.4352+61G>A	r.[4352_4353ins4352+1_4352+57,=]	84	p.[Glu1452*,=]	Zernant et al, 2014; Fadaie et al, 2019			1	466																	1	2108	2	2574	-	-
94493901	c.4539+1100A>G	r.[4539_4540ins4539+1033_4539+1100,4539_4540ins4539+989_4539+1100,=]	81	p.[Arg1514Valfs*31,Arg1514Glyfs*3,=]	Sangermano et al, 2019													2	78							0	2108	2	2186	-	-
94493895	c.4539+1106C>T	r.[4539_4540ins4539+1033_4539+1100,4539_4540ins4539+989_4539+1100,=]	97	p.[Arg1514Glyfs*3,Arg1514Valfs*31,=]	Sangermano et al, 2019; Bauwens et al, 2019; Khan et al, 2019													1	78	2	198	1	822			0	2108	4	3206	-	-
94493000	c.4539+2001G>A	r.[=,4539_4540ins4539+1891_4540-2162]	26	p.[=,Arg1514Leufs*36]	Braun et al, 2013; Bauwens et al, 2015; Bax et al, 2015; Albert et al, 2018; Schulz et al, 2017; Sangermano et al, 2019; Bauwens et al, 2019; Khan et al, 2019	1	76	2	466	20	262	5	108	0	472			1	78	6	198	3	822			26	2108	64	4590	0,00003185	0,00006483
94492973	c.4539+2028C>T	r.[=,4539_4540ins4539+1891_4540-2162]	15	p.[=,Arg1514Leufs*36]	Braun et al, 2013; Bax et al, 2015; Schulz et al, 2017; Albert et al, 2018; Khan et al, 2019	7	76	4	466					1	472							1	822			7	2108	20	3944	0,00006371	0,00006483
94492937	c.4539+2064C>T	r.[4539_4540ins4539+1891_4540-2162,=]	75	p.[=,Arg1514Leufs*36]	Zernant et al, 2014; Schulz et al, 2017; Bauwens et al, 2019; Khan et al, 2019			4	466					0	472					2	198	7	822	4	140	10	2108	27	4206	-	-
94492936	c.4539+2065C>G	r.[4539_4540ins4539+1891_4539+2060,=]	50	p.[Arg1514Lysfs*35,=]	Khan et al, 2019																	1	822			0	2108	1	2930	-	-
94489769	c.4634+741A>G	r.[4634_46354ins634+614_4634+740,=]	89	p.[Ser1545Serfs*51,=]	This study																					1	2108	1	2108	-	-
94486194	c.5196+1056A>G	r.[5196_5197ins5196+880_5196+1056,=]	98	p.[Met1733Valfs*2,=]	Braun et al, 2013; Zernant et al, 2014; Schulz et al 2017; Zernant et al, 2018; Khan et al, 2019	1	76	4	466					1	472	5	1668					1	822			10	2108	22	5612	-	-
94484001	c.5196+1137G>A	r.[=,5196_5197ins5196+1140_5196+1212]	47	p.[=,Met1733Glufs*78]	Braun et al, 2013; Zernant et al, 2014; Bax et al, 2015; Schulz et al 2017; Sangermano et al, 2019; Khan et al, 2019	8	76	10	466			2	108	0	472			1	78			13	822	6	140	7	2108	47	4270	9.558e-05	0,0001297
94483922	c.5196+1216C>A	r.[5196_5197ins5196+1140_5196+1212,=]	67	p.[=,Met1733Glufs*78]	Braun et al, 2013; Schulz et al, 2017	1	76							0	472											0	2108	1	2656	-	-
94481967	c.5197-557G>T	r.5196_5197ins5197-563_5197-750	100	p.(Met1733*)	Bauwens et al, 2019															1	198					0	2108	1	2306	-	-
94467632	c.6148-84A>T	r.[6147_6148ins6148-262_6148-90,6006_6147delins6148-310_6148-90,6148_6149del,=]	57	p.[=,Val2050Valfs*68,Ile2003Hisfs*30, Val2050_Leu2094del]	This study																					1	2108	1	2108	-	-
94466739	c.6283-78G>T	p.[=,Asp2095Aspfr*12]	12	Splice defect	This study																					2	2108	2	2108	-	-
					Total:	18	76	31	466	20	262	7	108	2	472	35	2310	26	78	24	198	59	822	14	140	117	2108	349	7040
AF, allele frequency; DIV, deep-intronic variant; NFE, non-Finish European
