## Supplemental Table S17. All known ABCA4 structural variants for "Resolving the dark matter of *ABCA4* for 1,054 Stargardt disease probands through integrated genomics and transcriptomics"

### Sheet: Supplemental_Table_S17
Supplemental_Table_S17. Overview structural variants in ABCA4 locus in STGD1 patients
Genomic position (hg 19)	DNA variant	Protein variant	Type of SV	Location	Exact size (if known)	Reference	PMIDs	Number of STGD1 cases carrying SV	Source Database
94586601_94458796	c.(?_-1)_(*1_?)del	p.(?)	del	complete gene	n.a.	Valverde et al, 2006	16917483	1	PubMed/HGMD/LOVD
94586536_94586601	c.(?_-1)_(66+1_67-1)del	p.(?)	del	exon 1	n.a.	Dhaenens, unpublished data	n.a.	1	Lille database
94579011_94586016	c.66+520_67-389dup	p.(?)	dup	intron 1	7,006 bp	Bauwens et al, 2019	30670881	1	PubMed/HGMD/LOVD
94553579_94579597	c.67-975_769-4582dup{insA}	p.(Ile23_Val256dup)	dup	intron 1-6	26,019 bp	Bauwens et al, 2019	30670881	1	PubMed/HGMD/LOVD
94568030_94573334	c.442+799_570+541del	p.(Gly148Valfs*89)	del	Intron 4–intron 5	5,305 bp	Lambertus et al, 2015; Bax et al, 2015; Bauwens et al, 2019	25444351; 30670881; 25363634	3	PubMed/HGMD/LOVD
94564321_94564376	c.742_768+29del	p.(Val248_Val256del)	del	exon 6	56 bp	Riveiro-Alvarez et al, 2013	23755871	1	PubMed/HGMD/LOVD
94564350_94564547	c.(570+1_571-1)_(768+1_769-1)del	p.(Phe191_Val256del)	del	exon 6	n.a.	Dhaenens, unpublished data	n.a.	2	Lille database
94548997_94548908	c.(768+1_769-1)_(858+1_859-1)del	p.(Leu257_Glu286del)	del	exon 7	n.a.	Fujinami et al, 2019	29925512	1	PubMed/HGMD/LOVD
94546319_94546181	c.859-45_952delinsTCTGACC	p.(?)	del/ins	intron 7-exon 8	n.a.	Fukui et al, 2002	12202497	1	PubMed/HGMD/LOVD
94534447_94544587	c.1239+291_1555-5574del	p.(Ala414_Glu518del)	del	intron 9–intron 11	10,141 bp	Bauwens et al, 2019	30670881	1	PubMed/HGMD/LOVD
94543443_94520667	c.(1356+1_1357-1)_(2587+1_2588-1)del	p.(Asp453Glufs*38)	del	exon 11-16	n.a.	Rozet el al, 1999	10874631	1	PubMed/HGMD/LOVD
94528873_94528133	c.1555-983_1937+720del	p.(Cys519Phefs*119)	del	exon 12-13	2,444 bp	Birtel et al, 2018	29555955	1	PubMed/HGMD/LOVD
94528133_94528309	c.(1760+1_1761-1)_(1937+1_1938-1)del	p.(Arg587_Asp645del)	del	exon 13	n.a.	Muller et al, 2015; Birtel et al, 2018	26720470; 29555955	3	PubMed/HGMD/LOVD
94520667_94520871	c.(2382+1_2383-1)_(2587+1_2588-1)del	p.(Ser795Glufs*38)	del	exon 16	n.a.	Dhaenens, unpublished data	n.a.	1	Lille database
94514389_94515418	c.2654-905_2743+35del	p.(Gly885_His914del)	del	exon 18	1,030 bp	Yatsenko et al, 2003	12754711	2	PubMed/HGMD/LOVD
94510300_94508317	c.2918+775_3328+640del	p.(Ser974Glnfs*64)	del	exon 20-22	n.a.	Maugeri et al, 1999; Bax et al, 2015; Lambertus et al, 2015; Muller et al, 2015; Birtel et al, 2018; Bauwens et al, 2019	10090887; 25363634; 25444351; 26720470; 29555955; 30670881	8	PubMed/HGMD/LOVD
94506923_94510186	c.3033_3364del	p.(His1011Glnfs*53)	del	exon 20-23	n.a.	Runhart, unpublished data	n.a.	n.a.	Lille database
94505683_94458796	c.(3522+1_3523-1)_(*1_?)del	p.(Gly1175*)	del	exon 24-50	n.a.	Carss et al, 2017	28041643	1	PubMed/HGMD/LOVD
94497418_94497441	c.4021ins24bp	p.(?)	ins	exon 27	24 bp	Passerini et al, 2010	19265867	1	PubMed/HGMD/LOVD
94496676_94495001	c.(4128+1_4129-1)_(4539+1_4540-1)del	p.(Ile1377_Gln1513del)	del	exon 28-30	n.a.	Dhaenens, unpublished data	n.a.	1	Lille database
94496096_94496118	c.4254-37_4254-15del	p.(Ser1418_Pro1451delinsArg)	del	intron 28	23 bp, skipping exon 29 and 28-29	Beit Ya'acov et al, 2007	17724221	14 hom, 1 het	PubMed/HGMD/LOVD
94495005_94495030	c.4510_4535del	p.(Glu1504Profs*42)	del	exon 30	n.a.	Nassissi et al, 2018	30060493	1	PubMed/HGMD/LOVD
94495187_94486796	c.(4352+1_4353-1)_(5018+1_5019-1)dup	p.(?)	dup	exon 30-35	n.a.	Dhaenens, unpublished data	n.a.	1	Lille database
94480099_94495187	c.4353_5460del	p.(Glu1452Argfs*9)	del	exon 30-38	n.a.	Runhart, unpublished data	n.a.	n.a.	Lille database
94487402_94487507	c.(4667+1_ 4668-1)_(4773+1_4774-1)del	p.(?)	del	exon 33	n.a.	Runhart, unpublished data	n.a.	n.a.	Lille database
94486911_94486934	c.4880_4903dup	p.(Leu1627_Ala1634dup)	dup	exon 35	24 bp	Kellner et al, 2009	19243736	1	PubMed/HGMD/LOVD
94476941_94461665	c.(5460+1_5461+1)_(6816+1_6817-1)del	p.(Thr1821_Gln2272del)	del	exon 39-49	n.a.	Dhaenens, unpublished data	n.a.	1	Lille database
94457537_94476649	c.5585-166_*1254del	p.(Gly1862Valfs*71)	del	intron 39–3′UTR	19,113 bp	Bauwens et al, 2019	30670881	1	PubMed/HGMD/LOVD
94476485_94458796	c.(5584+1_5585-1)_(*1_?)del	p.(Gly1862_Asp2273delins69)	del	exon 40-50	n.a.	Dhaenens, unpublished data	n.a.	1	Lille database
94471138_94467414	c.(6005+1_6006-1)_(6282+1_6283-1)dup	p.(Asp2095Tyrfs*7)	dup	exon 44-45	n.a.	Dhaenens, unpublished data	n.a.	1	Lille database
94468246_94463476	c.6148-698_6670del/insTGTGCACCTCCCTAG	p.(?)	del/ins	intron 44-exon 48	n.a.	Lee et al, 2016	26527198	1	PubMed/HGMD/LOVD
94467548_94466392	c.(6147+1_6148-1)_(6479+1_6480-1)del	p.(Val2050Ilefs*21)	del	exon 45-47	n.a.	Schorderet et al, 2013	23484092	1	PubMed/HGMD/LOVD
94463566_94463601	c.6545_6580del	p.(Leu2182_Phe2193del)	del	exon 48	36 bp	Lewis et al, 1999; Birtel et al, 2018	9973280; 29555955	1	PubMed/HGMD/LOVD
94461722_94461765	c.6730-14_6759del	p.(?)	del	intron 48-exon 49	44 bp	Stenirri et al, 2006	16681420	1	PubMed/HGMD/LOVD
94461716_94461760	c.6730-9_6765dup	p.(His2256_Asp2273delinsTyrLeu)	dup	exon 49	45 bp	Jiang et al, 2016	26780318	1	PubMed/HGMD/LOVD
94458798_94458796	c.(6816+1_6817-1)_(*1_?)del	p.(Asp2273*)	del	exon 50	n.a.	Jespersgaard et al, 2019	30718709	1	PubMed/HGMD/LOVD
Structural variants reported in PubMed, HGMD (Human Gene Mutation Database) and LOVD (Leiden Open Variation Database) as well as unpublished data. HGVS (Human Genome Variation Society) nomenclature was used. An estimated allele frequency in STGD1 cases is indicated according to the number of cases described in the publications. SV, structural variant; PMID, PubMed unique identifier number; del, d…
