## Supplemental Table S18. Structural ABCA4 variants in gnomAD and DGV for "Resolving the dark matter of *ABCA4* for 1,054 Stargardt disease probands through integrated genomics and transcriptomics"

### Sheet: Supplemental_Table_S18
Supplemental_Table_S18. Structural variants in the ABCA4 locus in the general population
Genomic position (hg19)	DNA variant	Protein variant	Type of SV	Location	Size	Allele count/total allele number in general population	Allele frequency in general population	Ethnicity	Reference	PMID	Source Database
94583724_94590204	c.(?_-1)_66+2812del	p.?	del	5' UTR to intron 1	6.48 kb	1/21,476	4.65636e-05	African	n.a.	n.a.	gnomAD
94585791	c.66+745ins	p.?	ins	intron 1	773 bp	1/21,476	4.65636e-05	NF European	n.a.	n.a.	gnomAD
94577262	c.161-127ins	p.?	ins	intron 2	5.96 kb	1/21,476	4.65636e-05	NF European	n.a.	n.a.	gnomAD
94556816	c.768+7534ins	p.?	ins	intron 6	281 bp	1/21,476	4.65636e-05	East Asian	n.a.	n.a.	gnomAD
94544958_94545549	c.1099+485_1159del	p.?	del	intron 8 to middle of exon 9	591 bp	1/21,304	4.65636e-05	NF European	n.a.	n.a.	gnomAD
94539221	c.1554+4025ins	p.?	ins	intron 11	279 bp	5/21,476	0.000233	African	n.a.	n.a.	gnomAD
94533072	c.1555-4199ins	p.?	ins	intron 11	281 bp	1/21,476	4.65636e-05	NF European	n.a.	n.a.	gnomAD
94504516	c.3607+1083ins	p.?	ins	intron 24	214 bp	1/21,476	4.65636e-05	NF European	n.a.	n.a.	gnomAD
94473287_94473349	c.5899-53_5908del	p.?	del	intron 42	53 bp	1/250,647	4e-06	South Asian	n.a.	n.a.	gnomAD
94467642_94467698	c.6148-150_6148-94del	p.?	del	intron 44	56 bp	1/21,476	4.65636e-05	African	n.a.	n.a.	gnomAD
94582249_94591481	c.(?_-1)_67-3627del	p.?	del	5' UTR-intron 1	>4,353 bp	1/2,026	0.000493583	Unknown	Shaikh et al, 2009	19592680	DGV
94507001_94511900	c.2918+575_3329-43del	p.(Ser974Glnfs*64)	del	intron 19-intron 22	4.9 kb	n.a.	n.a.	African	Dogan et al, 2014	24416366	DGV
94404238_94504545	c.3607+1054_(*1_?)del	p.(Gly1203*)	del	intron 24-3'UTR del	>45.75 kb	3/2,026	0.00148075	Unknown	Shaikh et al, 2009	19592680	DGV
94479468_94485277	c.5057_5460+631del	p.(Val1686Aspfs*27)	del	exon 36-intron 38	5,810 bp	1/17,421	2.9e-05	Unknown	Cooper et al, 2011	21841781	DGV
94472814_94477232	c.5461-291_6005+376del	p.(Thr1821Tyrfs*7)	del	intron 38-intron 43	4,419 bp	1/17,421	2.9e-05	Unknown	Cooper et al, 2011	21841781	DGV
Structural variants reported in general population databases, DGV (Database of Genomic Variants) and gnomAD. DNA and protein variant nomenclature have been assigned according to the genomic position obtained from both databases. SV, structural variant; n.a., not applicable; NF, non-Finnish European; PMID, PubMed unique identifier number.
