## Supplemental Table S21. Splice variant candidates in silico analysis for "Resolving the dark matter of *ABCA4* for 1,054 Stargardt disease probands through integrated genomics and transcriptomics"

### Sheet: Supplemental_Table_S21
Supplemental_Table_S21. In silico analysis of selected candidates for splice assays
DNA variant	LocalSS_wt_SSFL score [0-100]	LocalSS_var_SSFL score [0-100]	ΔLocalSS_SSFL	LocalSS_wt_MaxEntScan score [0-12]	LocalSS_var_MaxEnt Scan score [0-12]	ΔLocalSS_MaxEnt Scan	LocalSS_wt_ NNSplice score [0-1]	LocalSS_var_ NNSplice score [0-1]	ΔLocalSS_NN Splice	LocalSS_wt_ GeneSplicer score [0-15]	LocalSS_var_GeneSplicer score [0-15]	ΔLocalSS_ GeneSplicer	LocalSS_wt_HSF score [0-100]	LocalSS_var_HSF score [0-100]	ΔLocalSS_HSF	SpliceAI DS_AG	SpliceAI DS_AL	SpliceAI DS_DG	SpliceAI DS_DL	SpliceAI DP_AG	SpliceAI DP_AL	SpliceAI DP_DG	SpliceAI DP_DL
c.66+1083C>T	75.6	86.2	10.6	0	6.9	6.9	0	1	1	0	1.5	1.5	0	94.5	94.5	0	0	0	0.01	-458	-496	-2	-346
c.66+1405C>T	0	79.4	79.4	0	6.3	6.3	0	0	0	0	1.8	1.8	0	86.9	86.9	0	0	0	0.01	462	-93	-2	72
c.67-3325A>G	0	78	78	5.1	6	0.9	0	0.6	0.6	0	3.7	3.7	77.8	88.1	10.3	0	0	0	0	-104	2	23	300
c.67-3234G>A	0	75.2	75.2	0	4.4	4.4	0	0	0	0.9	5.9	5	78	82.8	4.8	0	0	0.01	0	-195	374	1	-68
c.67-2023T>G	0	76.8	76.8	0	7.9	7.9	0	0.9	0.9	1	7.6	6.6	67.2	78.1	10.9	0.11	0	0.31	0.02	-46	219	0	-104
c.302+628C>T	69.4	72.7	3.3	2.9	3	0.1	0.1	0.1	0	0	0	0	80.9	82.2	1.3	0.01	0	0	0	-384	384	73	-184
c.442+1311C>T	64.8	69.3	4.5	0	1	1	0	0	0	0	0	0	0	79.3	79.3	0	0	0	0	164	-382	-227	-256
c.442+955G>T	71	75	4	2.4	5.3	2.9	0.4	0.1	-0.3	2.9	3.6	0.7	82.4	84.7	2.3	0.04	0.02	0.01	0	-26	76	129	-158
c.443-2636T>A	73.7	82.2	8.5	4.8	8.4	3.6	0.8	0.9	0.1	1.1	4.2	3.1	79.8	84.5	4.7	0	0.01	0.02	0	454	236	1	-80
c.570+1798A>G	0	94.7	94.7	0	10.5	10.5	0	1	1	0	4.4	4.4	0	97.1	97.1	0.88	0	0.98	0.03	65	-66	1	21
c.571-1020T>G	58.1	70.7	12.6	0	2.7	2.7	0	0.1	0.1	0	0	0	69.5	80.4	10.9	0	0	0	0	0	340	-9	435
c.571-1052G>A	0	79.3	79.3	0	2.3	2.3	0	0	0	0	0	0	0	85.8	85.8	0	0	0	0	-46	372	467	23
c.571-467C>G	0	77.7	77.7	0	4.2	4.2	0	0.8	0.8	0	0	0	0	83.4	83.4	n.a.	n.a.	n.a.	n.a.	n.a.	n.a.	n.a.	n.a.
c.768+2713T>A	0	69.3	69.3	0	0.7	0.7	0	0	0	0	0	0	0	8	8	0	0	0	0	2	85	255	85
c.768+4161C>T	76.2	82.5	6.3	0	7.1	7.1	0	0.9	0.9	0	2.9	2.9	0	88.7	88.7	0	0	0.01	0	-80	-349	-2	-273
c.768+4614A>G	0	79.8	79.8	0	5.8	5.8	0	0.6	0.6	0	1.8	1.8	0	84.9	84.9	0	0	0	0	1	-205	-42	68
c.768+6457del	0	82.6	82.6	0	6.1	6.1	0.1	0.1	0	0	0	0	80.6	84.5	3.9	0	0	0	0	5	0	-243	187
c.768+6748G>A	0	81.8	81.8	0	4.9	4.9	0	0	0	0	0	0	0	87.4	87.4	0	0	0	0	2	-290	76	-103
c.769-7202A>G	76.3	88.4	12.1	5.2	10.4	5.2	1	1	0	0	0	0	81.3	93.5	12.2	0	0	0	0	-172	52	-5	104
c.769-2773T>G	0	0	0	0	0.3	0.3	0	0	0	0	0	0	0	78.8	78.8	0	0	0	0	-200	81	15	481
c.769-926G>T	87.1	90	2.9	5.5	7.2	1.7	0	0.5	0.5	0	0	0	89.9	93	3.1	0.02	0	0.01	0	148	-194	309	148
c.769-788A>T	76.8	82.7	5.9	6.6	10.1	3.5	0.5	0.9	0.4	2.9	6.8	3.9	82.9	86.1	3.2	0.3	0.02	0.18	0	-10	-78	-171	196
c.859-1131G>A	0	0	0	0	0.4	0.4	0	0	0	0	0	0	68.4	78.2	9.8	0	0.04	0	0.01	2	-19	2	304
c.859-1086C>T	80.8	84.9	4.1	5.7	5.4	-0.3	0.7	0.7	0	3.7	4	0.3	85.1	86.9	1.8	n.a.	n.a.	n.a.	n.a.	n.a.	n.a.	n.a.	n.a.
c.859-886C>G	0	70.2	70.2	0	1.6	1.6	0	0	0	0	0	0	0	82.3	82.3	0	0.01	0.01	0	-189	201	59	438
c.859-640A>G	0	73.5	73.5	0	6.5	6.5	0	0.8	0.8	0	0	0	69.2	79.8	10.6	0.51	0	0.69	0.01	-45	192	0	192
c.859-546G>A	0	74.4	74.4	0	2.1	2.1	0	0	0	0	0	0	76.3	81.2	4.9	0.19	0	0.23	0	139	-209	-1	281
c.1100-492T>G	74.4	87	12.6	5.9	9	3.1	0	1	1	0	0	0	76.2	87	10.8	0	0	0	0.01	492	-363	0	-202
c.1554+3A>T	91.9	82.1	-9.8	10.3	4.4	-5.9	1	0.7	-0.3	9.8	5.1	-4.7	92.5	84.8	-7.7	0	0.32	0.01	0.42	-3	-200	-143	-3
c.1554+4922T>A	0	73.2	73.2	0	5.6	5.6	0	0	0	0	0	0	77.7	82.8	5.1	0	0	0	0	-75	364	121	-137
c.1554+5609G>T	0	82.6	82.6	0	9.4	9.4	0	0.7	0.7	0	2.3	2.3	0	85.7	85.7	0.01	0.02	0.06	0	-148	-323	-2	61
c.1554+569T>G	0	71.7	71.7	0	0	0	0	0	0	0	0	0	0	76.9	76.9	0	0	0	0	-133	282	185	-155
c.1937+37C>G	62.2	73.4	11.2	0	6.5	6.5	0	0.8	0.8	0	9.7	9.7	0	80	80	0.04	0.01	0.99	0.66	137	-65	1	37
c.1937+707C>T	62.9	67	4.1	1.3	2.1	0.8	0	0	0	0	0	0	78.6	80.5	1.9	0	0	0	0	314	-234	207	487
c.1937+754A>G	0	72.6	72.6	0	3.9	3.9	0	0	0	0	0	0	0	81.4	81.4	0	0.01	0	0	-281	267	-1	160
c.1938-514A>G	0	81.6	81.6	0	6.3	6.3	0	0.9	0.9	0	0.8	0.8	0	90.2	90.2	0.7	0.01	0.69	0.06	-109	34	-1	-110
c.1938-621G>A	0	0	0	0	3	3	0	0.4	0.4	0	0	0	0	78.4	78.4	0.18	0	0.28	0	-176	-2	-3	38
c.2160+381A>G	0	79.4	79.4	0	6.9	6.9	0	0.6	0.6	0	0	0	0	84.5	84.5	0	0	0	0	498	-298	-71	-79
c.2588-1298A>G	59.8	72	12.2	0	2.5	2.5	0	0.2	0.2	0	0	0	70.8	82.9	12.1	0	0	0	0	459	474	-480	45
c.2588-706C>T	75.5	78.1	2.6	0	7.5	7.5	0	1	1	0	1.2	1.2	0	82.3	82.3	0.76	0	0.91	0.07	133	-52	2	-112
c.2654-8T>G	83.6	78.5	-5.1	6.4	5.4	-1	0.2	0	-0.2	3.4	1.5	-1.9	85.2	83.3	-1.9	0.28	0.3	0	0.11	-32	8	8	97
c.2919-433G>A	0	0	0	0	0	0	0	0.2	0.2	0	0	0	0	84.8	84.8	0.01	0	0.01	0	35	-49	-226	238
c.3050+153C>T	82.4	88.3	5.9	8.4	8.5	0.1	0.8	0.9	0.1	10.2	10.3	0.1	88.7	90.5	1.8	0.16	0	0.11	0	-11	8	-80	479
c.3051-454C>G	0	76	76	0	1.8	1.8	0	0	0	0	0	0	0	84.1	84.1	0	0	0	0	454	491	-451	268
c.3190+71G>A	79.9	89.6	9.7	0	0	0	0	0	0	0	0	0	0	0	0	0	0	0.04	0	97	-173	-4	-71
c.3608-278T>G	49.6	72.4	22.8	0	4.6	4.6	0	0.5	0.5	0	5	5	60.8	76.9	16.1	0.01	0	0	0	-91	260	-1	200
c.3862G>A	75.8	63.7	-12.1	8.2	3.3	-4.9	0.8	0	-0.8	0	0	0	84.4	73.8	-10.6	0	0.06	0.05	0.5	164	-48	-4	0
c.3862+1817G>T	0	0	0	0	0	0	0	0.2	0.2	0	0	0	0	72.5	72.5	0.01	0	0.01	0	378	-175	-79	10
c.3863-1064A>G	0	62.8	62.8	0	3.1	3.1	0	0	0	0	0	0	0	72.1	72.1	n.a.	n.a.	n.a.	n.a.	n.a.	n.a.	n.a.	n.a.
c.4129-3C>T	85	78.8	-6.2	11.2	10	-1.2	1	1	0	7.8	6.3	-1.5	85	82.6	-2.4	0.01	0.19	0	0.2	-133	3	-30	127
c.4539+2084C>T	0	81.4	81.4	0	7.1	7.1	0	0.8	0.8	0	4.6	4.6	0	91.1	91.1	0.1	0	0.32	0.01	193	-78	2	-151
c.4540-8T>A	0	69.7	69.7	0	5	5	0	0.2	0.2	0	0	0	0	74.7	74.7	0.69	0.77	0	0.11	2	8	-23	102
c.4634+741A>G	0	82.2	82.2	0	8.4	8.4	0	0.9	0.9	0	5.5	5.5	0	84.5	84.5	0.37	0	0.48	0	-140	256	-1	218
c.4848+3A>G	76.5	72.2	-4.3	8.4	4.7	-3.7	0.9	0.6	-0.3	0.5	0	-0.5	96.2	85.4	-10.8	0	0.43	0	0.55	3	77	-48	3
c.5196+1762A>G	59.9	72	12.1	0.2	8.7	8.5	0	0.9	0.9	0	0	0	66.5	77.1	10.6	0.14	0	0.13	0	-24	98	0	-106
c.5197-448A>G	0	70.6	70.6	0	6.1	6.1	0	0.7	0.7	0	3.6	3.6	0	82.7	82.7	0	0.03	0.02	0	465	-302	-115	236
c.5585-82G>A	0	0	0	0	0	0	0	0	0	0	0	0	0	0	0	0.18	0	0.01	0	-27	-82	-81	256
c.5461-48G>T	0	77.5	77.5	0	4.4	4.4	0	0.5	0.5	0	3.3	3.3	0	86.8	86.8	0	0	0	0	29	48	171	-36
c.5461-6T>G	89.3	85.9	-3.4	10	7.2	-2.8	0.9	0.4	-0.5	10.5	6.8	-3.7	88.4	85.6	-2.8	0	0.35	0	0.4	-13	6	-193	129
c.5715-320C>G	0	0	0	0	1.3	1.3	0	0	0	0	0	0	0	84.5	84.5	0	0	0.01	0	-26	180	15	230
c.5898+5G>A	82.5	70.4	-12.1	7.1	1.5	-5.6	0.9	0.1	-0.8	3.7	0	-3.7	88.7	76.6	-12.1	0	0.07	0.44	0.71	-406	-97	165	-5
c.6006-973G>A	0	75.1	75.1	0	1.7	1.7	0	0.3	0.3	0	0	0	0	80.1	80.1	0	0	0	0	2	-355	-26	137
c.6147+1155G>C	0	63.2	63.2	0	3.6	3.6	0	0	0	0	0	0	72.9	74.8	1.9	0.23	0	0.25	0	64	-75	-20	5
c.6148-84A>T	65	70.3	5.3	1.2	7	5.8	0	0.7	0.7	2.8	5.7	2.9	78.9	81.2	2.3	0.13	0	0.57	0.01	248	-363	6	8
c.6283-78G>T	0	89.9	89.9	0	9.6	9.6	0	1	1	0	11.3	11.3	0	96.7	96.7	0.2	0.02	0.44	0.03	204	-78	2	215
c.6386+3A>G	91.8	80.3	-11.5	0	0	0	0	0	0	0	0	0	0	0	0	0	0.14	0.24	0.53	23	-106	-50	-3
c.6480-310T>C	68.2	74.4	6.2	3.5	3.9	0.4	0.1	0	-0.1	0	0	0	76.6	84.3	7.7	0	0	0	0	-33	263	-354	-137
Difference in wild-type (WT) and mutant (var) splice site scores (SS) obtained using six different algorithms (SpliceSiteFinder‐like, MaxEntScan, NNSPLICE, GeneSplicer, Human Splicing Finder and SpliceAI) are reported. Variants with a splice defect are highlighted in green
AF, Allele Frequency; AG, acceptor gain; AL, acceptor loss; DIV, deep-intronic variant; DG, donor gain; DL, donor loss; DP, delta score position; DS, delta score; n.a., not applicable; SS, splice score; SSF, SpliceSiteFinder‐like
