## Supplemental Table S22. Gateway primers and sequencing primers details for "Resolving the dark matter of *ABCA4* for 1,054 Stargardt disease probands through integrated genomics and transcriptomics"

### Sheet: Supplemental_Table_S22
Supplemental_Table_S22. Gateway-tagged primers, sequencing primers and sequence variants in Gateway splice constructs
A. Gateway-tagged ABCA4 primers to amplify wild-type genomic segments
BA_ID	Primer sequence 5'-3' (with gateway-tags)	Primer sequence 5'-3' (without gateway-tags)	Product size (bp)
BA32_forward	GGGGACAAGTTTGTACAAAAAAGCAGGCTTCGCTGAAATCTAGCAAGGAATGTC	GCTGAAATCTAGCAAGGAATGTC	7558
BA32_reverse	GGGGACCACTTTGTACAAGAAAGCTGGGTGACCCAAAGTCCCTGAGAAAAC	ACCCAAAGTCCCTGAGAAAAC
BA33_forward	GGGGACAAGTTTGTACAAAAAAGCAGGCTTCACGCACATTTCCTGAACTCTTT	ACGCACATTTCCTGAACTCTTT	1098
BA33_reverse	GGGGACCACTTTGTACAAGAAAGCTGGGTGCCCTGGAGACAACAGATAACTT	CCCTGGAGACAACAGATAACTT
BA34_forward	GGGGACAAGTTTGTACAAAAAAGCAGGCTTCACATGTGTAAAGGGCAGGGTAG	ACATGTGTAAAGGGCAGGGTAG	1237
BA34_reverse	GGGGACCACTTTGTACAAGAAAGCTGGGTGGGTCTCATCTGTGAAATGGATGT	GGTCTCATCTGTGAAATGGATGT
BA35_forward	GGGGACAAGTTTGTACAAAAAAGCAGGCTTCATCCATTTCACAGATGAGACCA	ATCCATTTCACAGATGAGACCA	1176
BA35_reverse	GGGGACCACTTTGTACAAGAAAGCTGGGTGACACACACACACAATATGGGAAG	ACACACACACACAATATGGGAAG
B. Primers used to sequence wild-type ABCA4 genomic segments in wild-type entry clones
BA_ID	Primer number	Sequence (5'-3')	Intron/Exon	Forward/Reverse	Genomic position (hg19)	cDNA position (hg19)
BA32	6147**	TCGCGTTAACGCTAGCATGGATCTC
BA32	6148**	GTAACATCAGAGATTTTGAGACAC
BA32	61747	ATCCCTCCTCCTGCTGAAA	intron34	forward	94487106	4848+90
BA32	61748	CATCCAAATCAGCACTTCG	intron35	reverse	94486713	5018+83
BA32	61749	GTGTAAGGCCTTCCCAAAG	intron35	forward	94485410	5019-95
BA32	88234	TCTGGCTGAGGGGTAAGTTG	intron 35	reverse	94485880	5019-565
BA32	61750	AGAGTGAGAGACCAGGCAG	intron36	forward	94481679	5197-269
BA32	77076	CAAATCCAAGCACCTCCAGT	intron36	forward	94485213	5121
BA32	59852	GCTCTCCAAAACCAACTCCA	intron36	forward	94482235	5197-825
BA32	88235	CAGGGATCATTATGACATCAACC	intron 36	forward	94484295	5196+843
BA32	88236	CACCTTCTTAAGTGACCGAATTG	intron 36	reverse	94482801	5197-1391
BA32	88237	CAATTCGGTCACTTAAGAAGGTG	intron 36	forward	94482823	5197-1413
BA32	88238	CTGTTGGAGAAGGGAGTTACAGA	intron 36	reverse	94482161	5197-751
BA32	68611	ATCTTCATCGGGTTTCAGAAG	intron37	forward	94481374	5233
BA32	68613	CTACTCAAACTGAGGCCTTGAC	intron37	forward	94481039	5312+256
BA32	88239	CCTGCCTCCTTTCCTTCC	intron 38	forward	94479958	5460+141
BA32	88240	AAGGGAGAGAGGGCAGAAG	intron 38	forward	94479796	5460+303
BA33	83263	ACGCACATTTCCTGAACTCTTT	intron1	forward	94585917	66+619
BA33	83264	CCCTGGAGACAACAGATAACTT	intron1	reverse	94584820	66+1716
BA34	83265	ACATGTGTAAAGGGCAGGGTAG	intron1	forward	94582386	67-3764
BA34	83266	GGTCTCATCTGTGAAATGGATGT	intron1	reverse	94581151	67-2529
BA35	83267	ATCCATTTCACAGATGAGACCA	intron1	forward	94581171	67-2549
BA35	83268	ACACACACACACAATATGGGAAG	intron1	reverse	94579996	67-1374
C. Sequence variants identified in wild-type BA clones
BA ID	Genomic position (hg19)	cDNA position (hg19)	Reference	Variant	db SNP ID	Variation	Minor Allele Frequency/Minor Allele Count
BA32	94484705	5196+433	A	G	rs6681968	T/C	T = 0.499/2500
BA32	94484608	5196+530	C	T	rs6664390	G/A/T	G = 0.496/2486
BA32	94480529	5313-283	T	G	rs3818778	A/C	C = 0.392/1962
BA32	94480439	5313-193	A	G	rs2275034	T/C	T = 0.49/2452
BA33	n.a.	n.a.	n.a.	n.a.	n.a.	n.a.	n.a.
BA34	n.a.	n.a.	n.a.	n.a.	n.a.	n.a.	n.a.
BA35	n.a.	n.a.	n.a.	n.a.	n.a.	n.a.	n.a.
*= entry clone forward primer; **= entry clone reverse primer; n.a., not applicable.
