## Supplemental Table S23. Mutagenesis primers details for "Resolving the dark matter of *ABCA4* for 1,054 Stargardt disease probands through integrated genomics and transcriptomics"

### Sheet: Supplemental_Table_S23
Supplemental_Table_S23. Oligonucleotides to introduce mutations in wild-type entry clones
Wild-type fragment	DNA variant_primer orientation	Mutagenesis primer sequences (5'-3')	Sanger sequencing primers (5'-3')
BA33 (intron 1)	c.66+1083C>T_forward	aatactgttctcttctcacctaaagcaggtctccc	TGCACTTTGCTACAGCCTTG
	c.66+1083C>T_reverse	gggagacctgctttaggtgagaagagaacagtatt
BA33 (intron 1)	c.66+1405C>T_forward	cagcctccatgcacaccttcctcccaagt	TGCACTTTGCTACAGCCTTG
	c.66+1405C>T_reverse	acttgggaggaaggtgtgcatggaggctg
BA34 (intron 1)	c.67-3325A>G_forward	tcaactacatcagaatcctggggcatgggacatc	CGCCAAAAACAAACACACTC
	c.67-3325A>G_reverse	gatgtcccatgccccaggattctgatgtagttga
BA34 (intron 1)	c.67-3234G>A_forward	cccctcaaatcatcacctctgttgattaggtcagc	CACCCACTCCCTCACTCACT
	c.67-3234G>A_reverse	gctgacctaatcaacagaggtgatgatttgagggg
BA35 (intron 1)	c.67-2023T>G_forward	ccccagggtcatgtaccttggtgtcttgtcttc	CGTACCAGACCTCTCCCAGA
	c.67-2023T>G_reverse	gaagacaagacaccaaggtacatgaccctgggg
BA1 (exon2 - exon 4)	c.302+628C>T_forward	ccatttttcttggaagaggagtcattggttttcatcagc	TCTTCACTGTGGGCCTGC
	c.302+628C>T_reverse	gctgatgaaaaccaatgactcctcttccaagaaaaatgg
BA2 (exon3 - exon5)	c.442+1311C>T_forward	agctgctttcgtgacctctgagccccg	TGGAGTGTTTGTAATGCAGTTTG
	c.442+1311C>T_reverse	cggggctcagaggtcacgaaagcagct
BA2 (exon3 - exon5)	c.443-2636T>A_forward	cctggtcttttacctttaatcctccctgctgagaa	CAAATATCTTGCTGGGGAGAA
	c.443-2636T>A_reverse	ttctcagcagggaggattaaaggtaaaagaccagg
BA3 (exon4 - exon6)	c.442+955G>T_forward	aggtggctcccaacctggtgcccag	CAGCAACCCCTGGATTTTGG
	c.442+955G>T_reverse	ctgggcaccaggttgggagccacct
BA3 (exon4 - exon6)	c.570+1798A>G_forward	aacctagggtcagcctggag	GCTAAGTGTGTGGCCTTGTG
	c.570+1798A>G_reverse	aaagcatcctgggaagtgg
BA3 (exon4 - exon6)	c.571-1052G>A_forward	aaattcgtgagattcctggggcaccacagtctc	GCTAAGTGTGTGGCCTTGTG
	c.571-1052G>A_reverse	gagactgtggtgccccaggaatctcacgaattt
BA3 (exon4 - exon6)	c.571-1020T>G_forward	tagcattggacagaccctgagtaccgtgggc	GCTAAGTGTGTGGCCTTGTG
	c.571-1020T>G_reverse	gcccacggtactcagggtctgtccaatgcta
BA3 (exon4 - exon6)	c.571-467C>G_forward	gtttgaagccactaactttgtggtaatttatgacagcagcaac	TACTCAGTGTCTGTCCAATGCT
	c.571-467C>G_reverse	gttgctgctgtcataaattaccacaaagttagtggcttcaaac
BA4 (exon6 - intron6)	c.768+2713T>A_forward	taccccacacacctcagagggtccaaagaac	GGGCTTGCTTTCTCGGTTTC
	c.768+2713T>A_reverse	gttctttggaccctctgaggtgtgtggggta
BA4 (exon6 - intron6)	c.768+4161C>T_forward	gtcttggcacccacctcggttcccc	GGAGTCTGGAGGAGGATCAG
	c.768+4161C>T_reverse	ggggaaccgaggtgggtgccaagac
BA4 (exon6 - intron6)	c.768+6457del_forward	ggataaatgtgggtttcctgtactcagcccagga	GCTGCCTCTAGATTCCAAGC
	c.768+6457del_reverse	tcctgggctgagtacaggaaacccacatttatcc
BA4 (exon6 - intron6)	c.768+6748G>A_forward	caaacagatgtcacccaactgcacatgaaatgtcttaag	TAACTTTCCCAGGGCTCTCC
	c.768+6748G>A_reverse	cttaagacatttcatgtgcagttgggtgacatctgtttg
BA4 (exon6 - intron6)	c.769-7202A>G_forward	tcctgtctttctcagtgcatttacttaccacttttattttggtttgc	CTGCTCCCTCCCTGTAAGTC
	c.769-7202A>G_reverse	gcaaaccaaaataaaagtggtaagtaaatgcactgagaaagacagga
BA5 (intron6 - intron6)	c.768+4614A>G_forward	caatatccacccgaaagctgaaatgcataggtgaagtttaacaa	GACTACGGGGTGGCTGGACG
	c.768+4614A>G_reverse	ttgttaaacttcacctatgcatttcagctttcgggtggatattg
BA6 (Intron6 - exon7)	c.769-2773T>G_forward	tacacctgatactccatgaactggtatgttcattaaggacag	GTGGAGGTCTGTGGAATTGTC
	c.769-2773T>G_reverse	ctgtccttaatgaacataccagttcatggagtatcaggtgta
BA6 (Intron6 - exon7)	c.769-926G>T_forward	agtatctggggacaaaaagcctctgctttttatttgcc	GCTGGTAGGAGTCGGAGAAG
	c.769-926G>T_reverse	ggcaaataaaaagcagaggctttttgtccccagatact
BA6 (Intron6 - exon7)	c.769-788A>T_forward	gaactcagtcctacatgtctcctctaggatcagtg	GGTCCCCAGATACTTGGATG
	c.769-788A>T_reverse	cactgatcctagaggagacatgtaggactgagttc
BA7 (exon7 - exon11)	c.859-1131G>A_forward	gtagcttggctcctataatgccatttggctttgctttag	GCATGTGGACAAAGAGAGGG
	c.859-1131G>A_reverse	ctaaagcaaagccaaatggcattataggagccaagctac
BA7 (exon7 - exon11)	c.859-1086C>T_forward	agatctgtaatgccaagaactcaggagaaggctgg	GCATGTGGACAAAGAGAGGG
	c.859-1086C>T_reverse	ccagccttctcctgagttcttggcattacagatct
BA7 (exon7 - exon11)	c.859-886C>G_forward	gtgtgtgtgcctgtgtgtgtgcacgcctgt	TGTACTCCCAGCTATTCGGG
	c.859-886C>G_reverse	acaggcgtgcacacacacaggcacacacac
BA7 (exon7 - exon11)	c.859-640A>G_forward	gcaaatgcagaaaatattttaccgttaagccagttcttgggttc	GAGAAAACCACAAACCACACAT
	c.859-640A>G_reverse	gaacccaagaactggcttaacggtaaaatattttctgcatttgc
BA7 (exon7 - exon11)	c.859-546G>A_forward	aacaaatcacagagtgacctctagagcactgtagtatag	CCCAAGAACTGGCTTAACAG
	c.859-546G>A_reverse	ctatactacagtgctctagaggtcactctgtgatttgtt
BA7 (exon7 - exon11)	c.1100-492T>G_forward	gggcagccagttacctttcttccccaccc	CTTTCTGGGGATTGACTCCA
	c.1100-492T>G_reverse	gggtggggaagaaaggtaactggctgccc
BA8 (exon11-intron11)	c.1554+3A>T_forward	ttgcagcccctaacctccaggtattgattgacc	TCCCTCTATTCTAGAGACCCATG
	c.1554+3A>T_reverse	ggtcaatcaatacctggaggttaggggctgcaa
BA8 (exon11 - intron11)	c.1554+569T>G_forward	gtacttggcataaagtaaccctcagtaagtgacagctac	CGCCTGGTCAATCAATACCT
	c.1554+569T>G_reverse	gtagctgtcacttactgagggttactttatgccaagtac
BA8 (exon11 - intron11)	c.1554+4922T>A_forward	tgaggctccccataccaccatcatctattttcctac	AGGAAATGATGTTAGTGCCTCC
	c.1554+4922T>A_reverse	gtaggaaaatagatgatggtggtatggggagcctca
BA8 (exon11 - intron11)	c.1554+5609G>T_forward	ggttatcctgaaaaatacattacctgcgtacattctgtttggg	TGAAGGAGGACATCAGAGGG
	c.1554+5609G>T_reverse	cccaaacagaatgtacgcaggtaatgtatttttcaggataacc
BA11 (exon12 - exon15)	c.1937+37C>G_forward	gtgactcaatctgcctaaacctgagttttctcagacttc	GATCCTTTTGAAGCGTTTAG
	c.1937+37C>G_reverse	gaagtctgagaaaactcaggtttaggcagattgagtcac
BA11 (exon12 - exon15)	c.1937+707C>T_forward	gagatctacaattgagttcacttaaaactcagtgtggacacag	GCTCTGACTGAGGAACCTGC
	c.1937+707C>T_reverse	ctgtgtccacactgagttttaagtgaactcaattgtagatctc
BA11 (exon12 - exon15)	c.1937+754A>G_forward	gaaaccctcttttaataactgtccagtgggttttccagcc	CACTACCAAAACAGCAGCAGAG
	c.1937+754A>G_reverse	ggctggaaaacccactggacagttattaaaagagggtttc
BA11 (exon12 - exon15)	c.1938-621G>A_forward	ggagaccctggtatatctacctggcaaacaggata	CGCAACTCCTTCTCCAAGAC
	c.1938-621G>A_reverse	tatcctgtttgccaggtagatataccagggtctcc
BA11 (exon12 - exon15)	c.1938-514A>G_forward	aagacacacaaaataactaaccagtttggcactttcagaaggc	CACTACCAAAACAGCAGCAGAG
	c.1938-514A>G_reverse	gccttctgaaagtgccaaactggttagttattttgtgtgtctt
BA11 (exon12 - exon15)	c.2160+381A>G_forward	ctctagccagtagttaaaactgtaagcccaggaaaacac	CATGTCGATGAGCATCTTCC
	c.2160+381A>G_reverse	gtgttttcctgggcttacagttttaactactggctagag
BA13 (exon16 - exon18)	c.2588-1298A>G_forward	tttcagtcccaacccccaacctccaatgggg	ACCCAAAAGCTCTCCAAATCT
	c.2588-1298A>G_reverse	ccccattggaggttgggggttgggactgaaa
BA13 (exon16 - exon18)	c.2588-706C>T_forward	ctcggctttttttaagagttaccgtatgtttcatggccttt	ACCCAAAAGCTCTCCAAATCT
	c.2588-706C>T_reverse	aaaggccatgaaacatacggtaactcttaaaaaaagccgag
BA14 (exon17 - exon20)	c.2654-8T>G_forward	ttgaacaccctgcacccatcagaagccagtgttac	GTCCACAGAGAGAGTCAGTTTCC
	c.2654-8T>G_reverse	gtaacactggcttctgatgggtgcagggtgttcaa
BA14 (exon17 - exon20)	c.2919-433G>A_forward	gtgtcatcatcataaagcctgggtaaggtcttgatgaa	TATCTCTGCCTGTGCCCAG
	c.2919-433G>A_reverse	cttcatcaagaccttacccaggctttatgatgatgacac
BA15 (exon19 - exon22)	c.3050+153C>T_forward	gacaattctcactgcaagtagaacaaaggactttaaacatagg	GGGACATTGAAACCAGCCTG
	c.3050+153C>T_reverse	cctatgtttaaagtcctttgttctacttgcagtgagaattgtc
BA15 (exon19 - exon22)	c.3051-454C>G_forward	cagcggttatctctgagtactgaaattacaggtgactttt	GTGCTCAGCCACCGTGAG
	c.3051-454C>G_reverse	aaaagtcacctgtaatttcagtactcagagataaccgctg
BA15 (exon19 - exon22)	c.3190+71G>A_forward	aagcctcccttgcctcctgggtgcact	AGATGGAAGCCATGTTGGAG
	c.3190+71G>A_reverse	agtgcacccaggaggcaagggaggctt
BA17 (exon23 - exon26)	c.3608-278T>G_forward	gggggggtcatgcacctttcctgtgccag	TGTGACCCACCCAACATAAC
	c.3608-278T>G_reverse	ctggcacaggaaaggtgcatgaccccccc
BA18 (exon25 - exon27)	c.3862G>A_forward	ggacctctgtttgcgagtatggtgctggagc	GTCGTAATGGATTTTCTTCCC
	c.3862G>A_reverse	gctccagcaccatactcgcaaacagaggtcc
BA18 (exon25 - exon27)	c.3862+1817G>T_forward	aataatagcatctacctgtagcattgtttagagaattaagtgagttaatg	CCATGTTGATCCCTTCGTTC
	c.3862+1817G>T_reverse	cattaactcacttaattctctaaacaatgctacaggtagatgctattatt
BA18 (exon25 - exon27)	c.3863-1064A>G_forward	gtgactcaatctgcctaaacctgagttttctcagacttc	GGCTCTCCATGTCCAGCAAT
	c.3863-1064A>G_reverse	gaagtctgagaaaactcaggtttaggcagattgagtcac
BA19 (exon26 - exon29)	c.4129-3C>T_reverse	gggagcacgatctatgggagaatagacgtggaata	GCTGCTGGTCAAGAGATTCC
	c.4129-3C>T_forward	tattccacgtctattctcccatagatcgtgctccc
BA20 (exon30 - exon32)	c.4540-8T>A_forward	tgtgttctctgaggctatgagacacccacgttaa	ACCCAAAAGCTCTCCAAATCT
	c.4540-8T>A_reverse	ttaacgtgggtgtctcatagcctcagagaacaca
BA21 (exon30 - exon32)	c.4539+2084C>T_forward	ctcccctccctcaccctggccaaga	GGAGCAAATAATGGGAGCAA
	c.4539+2084C>T_reverse	tcttggccagggtgagggaggggag
BA21 (exon30 - exon32)	c.4634+741A>G_forward	ttagacaggaggttttaccttaaagccccagagcc	TCATTGACCCAGAATTTGCTC
	c.4634+741A>G_reverse	ggctctggggctttaaggtaaaacctcctgtctaa
BA23 (exon32 - exon37)	c.4848+3A>G_forward	gagcagattatacataggtcaagcaccttaatgttgtcttcagtttc	ATTCCTTGCTAGATTTCAGC
	c.4848+3A>G_reverse	gaaactgaagacaacattaaggtgcttgacctatgtataatctgctc
BA32 (exon35 - exon37)	c.5196+1762A>G_forward	agaaaaaaaggtttcaactgtacctgtgacttttccataagtctg	CACCTTCTTAAGTGACCGAATTG
	c.5196+1762A>G_reverse	cagacttatggaaaagtcacaggtacagttgaaacctttttttct
BA32 (exon35 - exon37)	c.5197-448A>G_forward	caacagtggggctaggggaggagccatgg	TCAGTCCTGGGCTTGTCG
	c.5197-448A>G_reverse	ccatggctcctcccctagccccactgttg
BA25 (exon37 - exon40)	c.5461-48G>T_forward	gcaaaccccaccccacctctcttcagcag	CAACAAGGTCCCCTCCTAG
	c.5461-48G>T_reverse	ctgctgaagagaggtggggtggggtttgc
BA26 (exon38 - exon41)	c.5461-6T>G_forward	ctgagcagcgtctgaaccagagaagtaggactg	CAACAAGGTCCCCTCCTAG
	c.5461-6T>G_reverse	cagtcctacttctctggttcagacgctgctcag
BA27 (exon39 - exon44)	c.5585-82G>A_forward	cagggcccactagatcaggccttatgtgg	CTCCTGAGGAAAGAAATGACC
	c.5585-82G>A_reverse	ccacataaggcctgatctagtgggccctg
BA27 (exon39 - exon44)	c.5715-320C>G_forward	tacctgtctcataggattctgctgaagatgaactcag	AGGGAGGGTTTCAAAGAAGAG
	c.5715-320C>G_reverse	ctgagttcatcttcagcagaatcctatgagacaggta
BA27 (exon39 - exon44)	c.5898+5G>A_forward	tggtctgcagagtatccacctctccaggg	CGAGATGTCTCAGTACTCACCAC
	c.5898+5G>A_reverse	ccctggagaggtggatactctgcagacca
BA27 (exon39 - exon44)	c.6006-973G>A_forward	ctccttttgtcactatgaggaagtcacctgcgtg	TAACTACCCACAGCGAGAGG
	c.6006-973G>A_reverse	cacgcaggtgacttcctcatagtgacaaaaggag
BA28 (exon43 - exon47)	c.6147+1155G>C_forward	cggttcctatccatgacgtcacagttctttcttgc	CGGAAGACAGATACACACATGC		6
	c.6147+1155G>C_reverse	gcaagaaagaactgtgacgtcatggataggaaccg
BA28 (exon43 - exon47)	c.6148-84A>T_forward	ctggaggcgtgagttctgggagcccaa	ACAGCACTGTCACGATCTGC
	c.6148-84A>T_reverse	ttgggctcccagaactcacgcctccag
BA28 (exon43 - exon47)	c.6283-78G>T_forward	cctgggctggctcacctgtggaggatg	CTCTTCCAAGTGTCAATGGAG
	c.6283-78G>T_reverse	catcctccacaggtgagccagcccagg
BA28 (exon43 - exon47)	c.6386+3A>G_forward	ccctgggaatctctcgcctgtgggatgtg	CTCTTCCAAGTGTCAATGGAG
	c.6386+3A>G_reverse	cacatcccacaggcgagagattcccaggg
BA29 (exon46 - exon 48)	c.6480-310T>C_forward	cataggaggtcaaggctgcagtgagccatgatcat	GCCTGTAGTTCCAGCCTCTC
	c.6480-310T>C_reverse	atgatcatggctcactgcagccttgacctcctatg
BA, wild-type midigene splice contruct
