## Supplemental Table S24. RT-PCR primers for "Resolving the dark matter of *ABCA4* for 1,054 Stargardt disease probands through integrated genomics and transcriptomics"

### Sheet: Supplemental_Table_S24
Supplemental_Table_S24. Primers for reverse transcription-PCR analysis
BA_ ID	Primer sequence (5'-3')	Genomic position (hg19)	DNA position (hg19)	Product size (bp)
BA1_forward	ATTCGCTTTGTGGTGGAACT	94578622	67	289
BA1_reverse	TCTCTGGTGCATTCATGAGG	94574220	355
BA2_forward	AGGGGATCTTCTGCAATGTG	94577084	212	314
BA2_reverse	GTCAGACAGGCCGATGTTTT	94568616	525
BA3_forward	TCATGAATGCACCAGAGAGC	94574237	338	408
BA3_reverse	CCACGTTGGCATACAGAGTG	94564373	745
BA4_forward	CGGAGGTCAACAACGAGTCT	chr3: 129251150 #	587	472
BA4_reverse	AGGTGTAGGGGATGGGAGAC	chr3: 129252614 #	*53
BA5_forward	CGGAGGTCAACAACGAGTCT	chr3: 129251150 #	587	274
BA5_reverse	AGGTGTAGGGGATGGGAGAC	chr3: 129252614 #	*53
BA6_forward	CGGAGGTCAACAACGAGTCT	chr3: 129251150 #	587	364
BA6_reverse	AGGTGTAGGGGATGGGAGAC	chr3: 129252614 #	*53
BA7_forward	TCTGAGATCTTGGGGAGGAA	94548959	807	748
BA7_reverse	CTCCAGGTATTGATTGACCAG	94543246	1554
BA8_forward	TCTGAGATCTTGGGGAGGAA	94548959	807	472
BA8_reverse	CTCCAGGTATTGATTGACCAG	94543246	1554
BA11_forward	CCAACGTGCCCTCTCTCTAC	94528823	1605	668
BA11_reverse	CCTTGGAGAAGAAGGTGCTG	94522267	2272
BA13_forward	GTTCGCTTTGAAGAGCAAGG	94520826	2428	275
BA13_reverse	GTTAGGGGCTCGGTCTTTTC	94514465	2702
BA14_forward	CAAGAGTCGTATTGGCTTGG	94517216	2626	419
BA14_reverse	AACAGGATGTTGTGCTGTGG	94510175	3044
BA15_forward	TCTTTGAACGTGAGCATCCA	94512643	2750	503
BA15_reverse	AATCACCACCTTGGCATCTC	94508393	3252
BA17_forward	TGCGCAAGATGAAAAACATC	94506808	3479	357
BA17_reverse	CCTCCGTGACCTTCAGAAAA	94502323	3835
BA18_forward	GAGCATATGCCAGCCTTTTC	94502792	3722	370
BA18_reverse	TGGAATCTCTTGACCAGCAG	94497371	4091
BA19_forward	GAAGGTCACGGAGGATTCTG	94502336	3822	495
BA19_reverse	CCTGGCTTATTCAGGAGGAC	94496020	4316
BA20_forward	TGCAGACGTCCTCCTGAATA	94496046	4290	300
BA20_reverse	ATGTTCCTGTCCGTCAGGTC	94490555	4589
BA21_forward	AAACATCACCCAGCTGTTCC	94495136	4404	258
BA21_reverse	TCATTGACCCAGAATTTGCTC	94488948	4661
BA22_forward	ACCTGACGGACAGGAACATC	94490573	4571	438
BA22_reverse	CTGAGAGCTGCTCCTTGGTC	94486806	5008
BA23_forward	GCAAATTCTGGGTCAATGAAC	94488966	4643	578
BA23_reverse	CCCAGCACTCACGGAATAAT	94481387	5220
BA25_forward	TGAATTATTCCGTGAGTGCTG	94481409	5198	517
BA25_reverse	ATTGGGAGAGGAAGAAGTGG	94476357	5713
BA26_forward	GCGGTCATTCCCATGATGTA	94480242	5317	429
BA26_reverse	AACAATGGGCTCCTTAGTGG	94474397	5745
BA27_forward	TGAGGAAGCTGCTCATTGTC	94476916	5486	610
BA27_reverse	TGTTCTCGTCCTGTGAGCAG	94471049	6095
BA28_forward	AAGATGCTCACTGGGGACAC	94473248	5947	517
BA28_reverse	GAATGGTGCCCATACATCG	94466408	6463
BA29_forward	ATCAGAGAAGGGAGGGCTGT	94466595	6349	378
BA29_reverse	GTCCAGTGTGGTCTGTGTGAC	94463420	6726
BA32_forward	TCATTAGCCAACCCCTGAAC	94486847	4967	448
BA32_reverse	TTGATGCCGATGAACAGATT	94480145	5414
BA33_forward	CGGAGGTCAACAACGAGTCT	chr3: 129251150 #	587	274
BA33_reverse	AGGTGTAGGGGATGGGAGAC	chr3: 129252614 #	*53
BA34_forward	CGGAGGTCAACAACGAGTCT	chr3: 129251150 #	587	274
BA34_reverse	AGGTGTAGGGGATGGGAGAC	chr3: 129252614 #	*53
BA35_forward	CGGAGGTCAACAACGAGTCT	chr3: 129251150 #	587	274
BA35_reverse	AGGTGTAGGGGATGGGAGAC	chr3: 129252614 #	*53
RHO_exon5_forward	ATCTGCTGCGGCAAGAAC	chr3:129252475#	961	140
RHO_exon5_reverse	AGGTGTAGGGGATGGGAGAC	chr3: 129252614 #	*53
#= Rhodopsin exonic primer; *53= Rhodopsin 3’ untranslated region
