## Supplemental Table S25. Primer sequences used for copy number variant breakpoints identification for "Resolving the dark matter of *ABCA4* for 1,054 Stargardt disease probands through integrated genomics and transcriptomics"

### Sheet: Supplemental_Table_S25
Supplemental_Table_S25. Primer sequences used for structural variant breakpoint identification
CNV (cDNA annotation)	Forward sequence (5'-3')	Reverse sequence (5'-3')	Polymerase used
c.699_768+341del	ACACAAGGTATTCCCAGGTTC	TGAGGTTGAGACCATTTCCAG	Taq DNA polymerase
c.443-1219_768+1439 del	GGAGCAGCCCTTCTCAGAG	TCAAGGAGCGTGTCTAAAATCA	Taq DNA polymerase
c.571-801_768+3062del	TACTCAGTGTCTGTCCAATGCT	AAACAGCCCAGAACAGAAGG	Taq DNA polymerase
c.1555-1033_1937+615delinsAGC	TCCCCAGATACCTCATGTGC	CACTCCCGTCCTGATCCTAA	Taq DNA polymerase
c.1555-3491_1938-83delins1734_1761-107inv	AAAACACAATGCCTCAGATGC	CGCAACTCCTTCTCCAAGAC	Taq DNA polymerase
c.1555-2428_2161-101delins2160+7_2160+230invATGAATGins	TGTACAACATTGAGGTCTCCC	CCTTGGAGAAGAAGGTGCTG	Taq DNA polymerase
c.4254-197_4672delinsGCTTTTT	ACCCTGCTTATTATGTTCCCC	CATGAGAGTTTCTCATTCATGG	Taq DNA polymerase
c.6005+658_6147+757delinsTTTAACAGTGTT	AAGATGCTCACTGGGGACAC	CCTGCCCAAGAATGAGGATA	Taq DNA polymerase
c.6282+63_6546del	GTTTGGGGTGTTTGCTTGTC	AAAATCGGGAATGTTATGCC	Q5 HF DNA polymerase
