## Supplemental Table S26. Semi-quantification of RT-PCR products from midigene splice assays for "Resolving the dark matter of *ABCA4* for 1,054 Stargardt disease probands through integrated genomics and transcriptomics"

### Sheet: Supplemental_Table_S26
Supplemental_Table_S26. Semi-quantification of RT-PCR products
Wild-type BA clones and DNA variants	Raw intensity_1	Raw intensity_2	Fragment size (bp)	Correction factor	Corrected intensity_1	Corrected intensity_2	Percentage_1	Percentage_2	Average
BA35_WT	6038.5	5813.38	274	1	6038.5	5813.38	1	1	1
BA35_c.67-2023T>G_PE product	4192.4	4268.98	517	1.88686	2221.89	2262.48	0.67043	0.661019	0.665725
BA35_c.67-2023T>G_WT product	1092.23	1160.23	274	1	1092.23	1160.23	0.32957	0.338981	0.334275
					3314.12	3422.71
BA3_WT	16973.1	9525.64	408	1	16973.1	9525.64	1	1	1
BA3_c.570+1798A>G_PE product	6245.81	5934.86	473	1.15931	5387.51	5119.29	1	1	1
BA6_WT	3881.23	3969.53	364	1	3881.23	3969.53	1	1	1
BA6_c.769-788A>T_PE product	2644.41	3785.94	528	1.45055	1823.04	2610	0.958074	0.954638	0.956356
BA6_c.769-788A>T_WT product	79.778	124.021	364	1	79.778	124.021	0.0419263	0.045362	0.0436442
					1902.82	2734.03
BA7_WT	7786.59	7690.47	748	1	7786.59	7690.5	1	1	1
BA7_c.859-640_PE product	1727.43	1785.31	714	0.954545	1809.68	1870.32	1	1	1
BA7_c.859-546_PE product	3593.98	3643.98	890	1.18984	3020.56	3062.58	0.634769	0.650687	0.642728
BA7_c.859-546_WT product	1658.96	1569.38	714	0.954545	1737.96	1644.11	0.365231	0.349313	0.357272
					4758.52	4706.69
BA8_WT	7466.85	7523.83	472	1			1	1	1
BA8_c.1554+3A>T_WT product	2487.88	1966.64	472	1	2487.88	1966.64	0.535855	0.483735	0.509795
BA8_c.1554+3A>T_Exon skipping product	1250.96	1218.43	274	0.580508	2154.94	2098.89	0.464145	0.516265	0.490205
					4642.82	4065.53
BA11_WT	15123.3	14605.3	668	1	15123.3	14605.3	1	1	1
BA11_c.1937+37C>G_elongation	2364.7	2630.5	704	1.05389	2243.78	2495.99	1	1	1
BA11_c.1938-621_PE1+2 product	607.234	772.598	976	1.46108	415.607	528.786	0.0338825	0.0393739	0.0366282
BA11_c.1938-621_PE2 product	491.648	505.062	842	1.26048	390.049	400.691	0.0317989	0.0298358	0.0308173
BA11_c.1938-621_WT product	11460.5	12500.4	668	1	11460.5	12500.4	0.934319	0.93079	0.932554
					12266.1	13429.9
BA11_c.1938-514_PE1+3 product	1580.84	1668.26	911	1.36377	1159.17	1223.26	0.656175	0.627128	0.641652
BA11_c.1938-514_PE3 product	477.042	515.749	777	1.16317	410.121	443.398	0.232159	0.227316	0.229737
BA11_c.1938-514_WT product	197.263	283.92	668	1	197.263	283.92	0.111666	0.145556	0.128611
					1766.55	1950.58
BA13_WT	7744.23	7949.88	275	1	7744.23	7949.88	1	1	1
BA13_c.2588-706C>T_PE product	5059.4	5558.64	407	1.48	3418.51	3755.84	0.957534	0.952084	0.954809
BA13_c.2588-706C>T_WT product	151.607	189.021	275	1	151.607	189.021	0.0424655	0.0479158	0.0451907
					3570.12	3944.86
BA14_WT	4075.77	3579.3	419	1	4075.77	3579.3	1	1	1
BA14_c.2654-8T>G_elongation product	2776.28	1345.58	459	1.09547	2534.34	1228.32	0.903613	0.844477	0.874045
BA14_c.2654-8T>G_WT product	270.335	226.213	419	1	270.335	226.213	0.0963872	0.155523	0.125955
					2804.68	1454.53
BA18_WT	3963.36	3578.94	370	1	3963.36	3578.94	1	1	1
BA18_c.3862G>A_WT product	913.82	937.113	370	1	913.82	937.113	0.66839	0.716933	0.692661
BA18_c.3862G>A_exon 26 skipping	393.335	362.749	321	0.867568	453.377	370	0.33161	0.283067	0.307339
					1367.2	1307.11
BA18_c.3864-1064_upper band_1
BA18_c.3864-1064_upper band_2
BA18_c.3864-1064_WT band_3			370
BA18_c.3864-1064_lower band_4
BA19_WT	13268.9	11119.3	531	1	13268.9	11119.3	0.974545	0.974738	0.974642
BA19_ WT_exon 28 skipping	264.991	220.335	406	0.764595	346.577	288.172	0.0254546	0.0252618	0.0253582
					13615.5	11407.4
BA19_c.4129-3C>T_WT product	8774.25	8524.35	531	1	8774.25	8524.35	0.766115	0.760898	0.763507
BA19_c.4129-3C>T_exon 28 skipping	212.749	232.335	406	0.764595	278.251	278.251	0.0242952	0.0248371	0.0245662
BA19_c.4129-3C>T_exon 27 skipping	411.87	386.749	265	0.499058	825.294	825.294	0.0720598	0.0736672	0.0728635
BA19_c.4129-3C>T_exon 27 & 28 skipping	415.284	425.284	140	0.263653	1575.11	1575.11	0.13753	0.140597	0.139063
					11452.9	11203
BA21_WT	7415.47	7413	258	1	7415.47	7413	1	1	1
BA21_c.4540-8T>A_elongation product	9204.52	8971.71	264	1.02326	9204.52	8971.71	1	1	1
BA21_c.4634+741A>G_PE product	10536	9135.51	385	1.49225	7060.52	6121.98	0.90093	0.876582	0.888756
BA21_c.4634+741A>G_WT product	776.406	861.941	258	1	776.406	861.941	0.0990702	0.123418	0.111244
					7836.92	6983.92
BA23_WT	7758.9	7494.95	578	1	7758.9	7494.95	1	1	1
BA23_c.4848+3A>G_WT product	982.548	977.841	578	1	982.548	977.841	0.100084	0.102539	0.1
BA23_c.4848+3A>G_exon 34 skipping	7688.3	7447.88	503	0.870242	8834.66	8558.4	0.899916	0.897461	0.9
					9817.21	9536.24
BA26_WT	6782.52	6826.86	439	1	6782.52	6826.86	0.820817	0.81128	0.816048
BA26_WT _exon 39 & 40 skipping	3513.45	3768.45	185	2.37297	1480.61	1588.07	0.179183	0.18872	0.183952
					8263.13	8414.93
BA26_c.5461-6T>G_exon 39 & 40 skipping	1188.13	1285.67	185	0.421412	2819.41	3050.86	1	1	1
BA27_WT	8311.47	7857.1	610	1	8311.47	7857.1	1	1	1
BA27_c.5858+5G>A_Intron 42 retention	545.456	582.9	1104	1.80984	301.384	322.073	0.0452661	0.05016	0.0477131
BA27_c.5858+5G>A_exon 42 elongation (170-nt)	1635.77	1531.06	780	1.27869	1279.26	1197.37	0.192137	0.186479	0.189308
BA27_c.5858+5G>A_exon 42 elongation (107-nt)	2237.4	2050.86	717	1.17541	1903.5	1744.81	0.285895	0.271738	0.278816
BA27_c.5858+5G>A_WT product	3173.91	3156.67	610	1	3173.91	3156.67	0.476703	0.491623	0.484163
					6658.06	6420.92
BA28_WT	10343.3	10821.4	517	1	10343.3	10821.4	1	1	1
BA28_c.6148-84A>T_elongation product (pe1+pe2)	3907.37	3929.37	738	1.42747	2737.28	2752.69	0.373799	0.409498	0.391649
BA28_c.6148-84A>T_WT product	3268.79	2747.13	517	1	3268.79	2747.13	0.446382	0.408672	0.427527
BA28_c.6148-84A>T_exon 45 skipping	972.941	903.113	382	0.738878	1316.78	1222.28	0.179818	0.18183	0.180824
					7322.85	6722.1
BA28_c.6283-78G>T_upper band	1209.38	1382.5	646	1.24952	967.875	1106.43	0.120274	0.114873	0.117573
BA28_c.6283-78G>T_WT product	7079.37	8525.32	517	1	7079.37	8525.32	0.879726	0.885127	0.882427
					8047.24	9631.74
BA28_c.6386+3A>G_elongation product	4544.18	4454.47	590	1.1412	3981.93	3903.32	0.431242	0.407054	0.419148
BA28_c.6386+3A>G_WT product	2431.08	2411.84	517	1	2431.08	2411.84	0.263285	0.251516	0.257401
BA28_c.6386+3A>G_ exon 46 reduction product	2564.2	2976.4	470	0.909091	2820.63	3274.04	0.305473	0.34143	0.323451
					9233.64	9589.2
Control PPCs
Control PPCs_PE1 & PE2_band	93.728	81.556	1223	1.12305	83.4585	72.6202	0.00711336	0.00610321	0.00660828
Control PPCs_PE1_band	305.284	303.456	1263	1.15978	263.226	261.65	0.0224353	0.0219898	0.0222126
Control PPCs_Normal transcript_band	8397.8	8562.92	1089	1	8397.8	8562.92	0.715763	0.719653	0.717708
Control PPCs_exon 15 skipping_band	2335.1	2345.52	851	0.781451	2988.16	3001.49	0.254688	0.252254	0.253471
					11732.7	11898.7
RT-PCR products were subjected to a semi-quantification using Image J software. Only peaks corresponding to ABCA4 bands were taken into account. For each fragment, intensity measurement was performed in duplicate (Raw intensity 1 and 2) and corrected for fragment size (corrected intensity 1 and 2). PPCs, photoreceptor progenitor cells; PE, pseudo-exon. Sanger seuqncing results were not available …
